# Functional disease architectures reveal unique biological role of transposable elements

**DOI:** 10.1101/482281

**Authors:** Farhad Hormozdiari, Bryce van de Geijn, Joseph Nasser, Omer Weissbrod, Steven Gazal, Chelsea J.-T. Ju, Luke O’Connor, Margaux Louise Anna Hujoel, Jesse Engreitz, Fereydoun Hormozdiari, Alkes L. Price

**Affiliations:** Department of Epidemiology, Harvard T.H. Chan School of Public Health, Boston, MA 02115, USA; Program in Medical and Population Genetics, Broad Institute of MIT and Harvard, Cambridge, Massachusetts, USA; Department of Computer Science, University of California, Los Angeles, California 90095; Program in Bioinformatics and Integrative Genomics, Harvard Graduate School of Arts and Sciences, Boston, Massachusetts, USA; Department of Biostatistics, Harvard T.H. Chan School of Public Health, Boston, MA 02115, USA; Department of Biochemistry and Molecular Medicine, University of California, Davis, CA 95616, USA; MIND Institute and UC-Davis Genome Center, Davis, CA 95616, USA

## Abstract

Transposable elements (TE) comprise roughly half of the human genome. Though initially derided as “junk DNA”, they have been widely hypothesized to contribute to the evolution of gene regulation. However, the contribution of TE to the genetic architecture of diseases and complex traits remains unknown. Here, we analyze data from 41 independent diseases and complex traits (average N=320K) to draw three main conclusions. First, TE are uniquely informative for disease heritability. Despite overall depletion for heritability (54% of SNPs, 39±2% of heritability; enrichment of 0.72±0.03; 0.38-1.23 enrichment across four main TE classes), TE explain substantially more heritability than expected based on their depletion for known functional annotations (expected enrichment of 0.35±0.03; 2.11x ratio of true vs. expected enrichment). This implies that TE acquire function in ways that differ from known functional annotations. Second, older TE contribute more to disease heritability, consistent with acquiring biological function; SNPs inside the oldest 20% of TE explain 2.45x more heritability than SNPs inside the youngest 20% of TE. Third, Short Interspersed Nuclear Elements (SINE; one of the four main TE classes) are far more enriched for blood traits (2.05±0.30) than for other traits (0.96±0.09); this difference is far greater than expected based on the weaker depletion of SINEs for regulatory annotations in blood compared to other tissues. Our results elucidate the biological roles that TE play in the genetic architecture of diseases and complex traits.
