## Supplementary material for "Functional disease architectures reveal unique biological role of transposable elements"

### Sheet: TableS6
Trait	Source	N
Age at Menarche	UKBiobank	242278
Age at Menopause	UKBiobank	143025
Age first birth	Barban et al., 2016 Nat Genet	222037
Anorexia	Boraska et al., 2014 Mol Psych	32143
Autism Spectrum	PGC Cross-Disorder Group, 2013 Lancet	10263
Auto Immune Traits (Sure)	UKBiobank	459324
Balding Type I	UKBiobank	208336
BMI	Speliotes et al., 2010 Nat Genet	122033
BMI	UKBiobank	457824
College Education	UKBiobank	454813
Coronary Artery Disease	Schunkert et al., 2011 Nat Genet	77210
Crohn's Disease	Jostins et al., 2012 Nature	20883
Depressive symptoms	Okbay et al., 2016 Nat Genet	161460
Dermatologic Diseases	UKBiobank	459324
Eczema	UKBiobank	458699
Eosinophil Count	UKBiobank	439938
Ever Smoked	TAG Consortium, 2010 Nat Genet	74035
FEV1-FVC Ratio	UKBiobank	371949
Forced Vital Capacity (FVC)	UKBiobank	371949
Hair Color	UKBiobank	452720
HDL	Teslovich et al., 2010 Nature	97749
Heel T Score	UKBiobank	445921
Height	Lango Allen et al., 2010 Nature	131547
Height	UKBiobank	458303
High Cholesterol	UKBiobank	459324
Hypothyroidism	UKBiobank	459324
LDL	Teslovich et al., 2010 Nature	93354
Morning Person	UKBiobank	410520
Neuroticism	UKBiobank	372066
Number children ever born	Barban et al., 2016 Nat Genet	318863
Platelet Count	UKBiobank	444382
Red Blood Cell Count	UKBiobank	445174
Red Blood Cell Distribution Width	UKBiobank	442700
Respiratory and Ear-nose-throat Diseases	UKBiobank	459324
Rheumatoid Arthritis	Okada et al., 2014 Nature	37681
Schizophrenia	SCZ Working Group of the PGC, 2014 Nature	70100
Skin Color	UKBiobank	453609
Smoking Status	UKBiobank	457683
Sunburn Occasion	UKBiobank	344229
Systolic Blood Pressure	UKBiobank	422771
Tanning	UKBiobank	449984
Type 2 Diabetes	Morris et al., 2012 Nat Genet	60786
Type 2 Diabetes	UKBiobank	459324
Ulcerative Colitis	Jostins et al., 2012 Nature	27432
Waist-hip Ratio	UKBiobank	458417
White Blood Cell Count	UKBiobank	444502
Years of Education	Okbay et al., 2016 Nature	328917
