## Supplementary material for "Functional disease architectures reveal unique biological role of transposable elements"

### Sheet: Sheet1
TE_Name	TE_Family	Enr	Enr_se	Enr_p	Mutation
ALINE	LINE	1.22591	0.116538	0.0186086	289.018
ALU	SINE	0.217055	0.0635833	7.83863e-94	123.409
AluJb	SINE	0.434977	0.0654447	8.07111e-49	166.979
AluJo	SINE	0.44098	0.0679687	1.59845e-41	163.279
AluJr	SINE	0.364645	0.066663	8.86341e-49	167.332
AluJr4	SINE	0.323491	0.0645394	5.82801e-39	172.639
AluSc	SINE	0.0728739	0.0610939	3.10929e-66	97.5488
AluSc5	SINE	0.103683	0.0604545	1.79224e-53	93.5712
AluSc8	SINE	0.113599	0.0631448	6.87532e-62	97.9645
AluSg	SINE	0.208883	0.0654667	3.91244e-60	103.951
AluSg4	SINE	0.205964	0.063792	9.81338e-46	102.02
AluSg7	SINE	0.163892	0.0653179	9.63353e-49	91.8685
AluSp	SINE	0.228508	0.0655468	1.9035e-55	95.4972
AluSq	SINE	0.248169	0.0694749	3.63992e-47	105.186
AluSq10	SINE	0.200581	0.0630191	7.27214e-37	97.2669
AluSq2	SINE	0.175757	0.063088	8.00004e-63	106.37
AluSq4	SINE	0.277032	0.07409	3.28271e-26	96.3222
AluSx	SINE	0.279766	0.0645899	2.1417e-61	117.655
AluSx1	SINE	0.228955	0.0665605	9.35666e-64	111.494
AluSx3	SINE	0.171851	0.0621471	3.05781e-58	112.838
AluSx4	SINE	0.220745	0.0662653	8.07758e-41	106.082
AluSz	SINE	0.281976	0.0653838	1.89598e-62	121.102
AluSz6	SINE	0.291439	0.0624742	3.24279e-55	131.11
AluY	SINE	-0.0182517	0.0686703	2.71324e-83	69.7092
AluYa5	SINE	-0.313472	0.0617958	4.43249e-60	15.1996
AluYa8	SINE	-0.182507	0.0789661	1.1056e-28	73.5089
AluYb8	SINE	-0.335412	0.0686746	3.11182e-55	22.9544
AluYb9	SINE	-0.317569	0.0615831	1.80299e-44	19.9083
AluYc	SINE	0.112196	0.0656863	3.06767e-41	85.2336
AluYc3	SINE	0.0527055	0.0774517	9.92406e-29	66.0561
AluYd8	SINE	-0.286917	0.0721417	9.86537e-30	43.0667
AluYf4	SINE	-0.117266	0.0654473	1.97509e-42	49.3967
AluYf5	SINE	-0.105382	0.0756945	7.18629e-27	49.2444
AluYg6	SINE	-0.349159	0.0620635	3.34141e-50	59.3312
AluYh9	SINE	-0.255129	0.0710755	2.14897e-26	117.632
AluYk11	SINE	-0.0740015	0.0581684	1.15389e-35	103.78
AluYk12	SINE	-0.304575	0.0718693	8.31457e-31	65.1964
AluYk4	SINE	-0.10766	0.0635154	4.30171e-50	60.8935
AmnSINE1	SINE	5.4371	0.318196	1.39787e-64	289.34
Arthur1	DNA	0.432576	0.0380276	9.71438e-40	233.118
Arthur1A	DNA	0.915257	0.0559191	0.246453	242.705
Arthur1B	DNA	0.558667	0.0421368	8.41155e-30	245.82
Arthur1C	DNA	0.758048	0.0441747	0.000397851	217.466
BLACKJACK	DNA	0.160068	0.0414721	3.89793e-60	242.055
Charlie1	DNA	0.572134	0.0326822	3.36796e-24	210.992
Charlie10	DNA	0.421387	0.0251628	3.6468e-30	238.44
Charlie10a	DNA	1.02645	0.0519325	0.612739	253
Charlie10b	DNA	1.10384	0.108018	0.95063	244.007
Charlie11	DNA	1.04511	0.067709	0.927205	270.667
Charlie13a	DNA	1.3597	0.0718776	2.12494e-05	271.987
Charlie13b	DNA	1.12812	0.0786444	0.192675	275.873
Charlie14a	DNA	0.93122	0.0569519	0.622383	253.124
Charlie15a	DNA	1.22544	0.0417252	1.00584e-07	279.245
Charlie16a	DNA	1.15536	0.0536968	0.000311673	267.233
Charlie17a	DNA	1.11021	0.0525769	0.008539	274.549
Charlie18a	DNA	1.0017	0.052675	0.986242	247.502
Charlie19a	DNA	1.44103	0.0430867	9.09862e-14	267.699
Charlie1a	DNA	0.512571	0.0254909	1.08776e-59	201.658
Charlie1b	DNA	0.719849	0.0371324	4.51502e-19	199.633
Charlie20a	DNA	1.26598	0.059918	4.78641e-06	273.341
Charlie21a	DNA	0.762759	0.0519304	3.8547e-05	252.398
Charlie22a	DNA	0.982109	0.0637638	0.998033	265.015
Charlie23a	DNA	0.943322	0.0517726	0.216329	266.505
Charlie24	DNA	0.966214	0.0401338	0.636202	252.151
Charlie25	DNA	0.60304	0.0404699	7.61301e-20	278.429
Charlie26a	DNA	1.42828	0.0474265	7.52792e-08	244.076
Charlie2a	DNA	0.463452	0.0475397	1.90604e-38	249.106
Charlie2b	DNA	0.537083	0.0490887	6.23573e-37	237.318
Charlie3	DNA	0.0262409	0.100679	2.279e-23	116.327
Charlie4a	DNA	0.703999	0.0546181	1.18721e-19	216.401
Charlie4z	DNA	1.13565	0.0491171	0.00864101	256.19
Charlie5	DNA	0.432431	0.0546794	6.63176e-38	189.117
Charlie6	DNA	0.123698	0.0673108	2.91995e-19	227.581
Charlie7	DNA	0.496219	0.0439208	1.99821e-45	252.154
Charlie7a	DNA	0.696279	0.0765009	6.33578e-12	237.287
Charlie8	DNA	0.917114	0.0271003	0.00553351	265.466
Charlie9	DNA	0.105998	0.125363	6.27917e-08	243.651
Cheshire	DNA	0.499985	0.0302783	6.11883e-25	213.104
CR1	LINE	1.32914	0.0515696	2.63756e-32	305.412
CR1_Mam	LINE	1.9666	0.109032	1.48221e-31	287.771
DNA	DNA	0.617273	0.0207329	3.66541e-96	220.381
ERV	LTR	0.46445	0.0753551	1.99325e-13	215.865
ERV1	LTR	0.378083	0.0696457	8.24482e-37	170.15
ERV3-16A3_I-int	LTR	0.0719358	0.0629513	1.24292e-47	285.252
ERV3-16A3_LTR	LTR	0.804318	0.057713	9.35691e-06	278.965
ERVK	LTR	0.402034	0.0984632	2.41894e-22	96.0787
ERVL	LTR	0.411037	0.0427072	4.09962e-88	240.051
ERVL-B4-int	LTR	-0.0122828	0.0447209	6.67941e-76	222.569
ERVL-E-int	LTR	0.348662	0.0329109	5.7974e-73	303.673
ERVL-int	LTR	0.056428	0.0446834	1.46106e-49	240.501
ERVL-MaLR	LTR	0.422189	0.0422949	1.29418e-76	209.968
FAM	SINE	0.525406	0.0596479	1.63473e-23	189.052
FLAM_A	SINE	0.370765	0.0658224	9.30154e-34	184.831
FLAM_C	SINE	0.504868	0.0818753	4.07236e-21	158.387
FordPrefect	DNA	0.452487	0.0327623	7.063e-28	262.339
FordPrefect_a	DNA	0.844255	0.0430713	0.0447045	282.993
FRAM	SINE	0.513635	0.0787737	3.66857e-19	186.165
HAL1	LINE	0.642239	0.0274119	1.88495e-60	278.476
HAL1-2a_MD	LINE	0.743403	0.076771	3.47074e-05	257.555
HAL1-3A_ME	LINE	0.320156	0.0513113	6.1318e-30	247.114
HAL1b	LINE	0.509949	0.0478594	1.34226e-45	272.377
Harlequin-int	LTR	0.285589	0.068207	2.05308e-21	91.9945
hAT-Charlie	DNA	0.792771	0.0201082	2.37009e-57	232.692
HERV1_I-int	LTR	0.0767766	0.143149	2.35489e-09	194.857
HERV15-int	LTR	0.80291	0.157267	0.022437	150.559
HERV16-int	LTR	0.226985	0.0342289	1.47712e-49	306.86
HERV17-int	LTR	0.043781	0.0520206	6.99566e-51	74.041
HERV3-int	LTR	0.660277	0.144307	0.00477071	216.912
HERV30-int	LTR	-0.703654	0.0589681	9.46951e-42	132.164
HERV35I-int	LTR	-0.0674571	0.0737344	2.20181e-32	184.039
HERV4_I-int	LTR	0.305758	0.059715	5.61383e-22	196.897
HERV9-int	LTR	0.0165876	0.0465992	6.01297e-57	85.0164
HERVE_a-int	LTR	-0.118029	0.0744567	7.61799e-27	124.495
HERVE-int	LTR	-0.0594095	0.0817675	2.24797e-30	127.109
HERVFH19-int	LTR	-0.490788	0.102462	3.59732e-16	145.889
HERVFH21-int	LTR	-0.117839	0.127995	2.0382e-13	200.229
HERVH-int	LTR	0.27385	0.101274	3.1444e-23	123.053
HERVH48-int	LTR	-0.194233	0.070546	2.58599e-37	105.339
HERVI-int	LTR	-0.309555	0.125644	1.62117e-13	233.333
HERVIP10F-int	LTR	0.147096	0.0759876	2.28797e-24	211.66
HERVIP10FH-int	LTR	0.537373	0.0903394	3.57722e-10	134.157
HERVK-int	LTR	0.00210165	0.0606086	9.863e-29	112.22
HERVK11-int	LTR	-0.0886734	0.077624	1.68455e-27	87.068
HERVK11D-int	LTR	-0.161421	0.0873511	4.05529e-24	56.9783
HERVK13-int	LTR	0.871557	0.146877	0.0928985	214.882
HERVK14-int	LTR	0.469813	0.0811512	1.54509e-11	103.873
HERVK14C-int	LTR	0.131279	0.0980321	9.79397e-13	122.962
HERVK22-int	LTR	0.174557	0.105735	1.09017e-21	139.389
HERVK3-int	LTR	0.112879	0.117626	3.45528e-15	150.699
HERVK9-int	LTR	0.175155	0.0640336	3.35965e-36	76.3767
HERVL-int	LTR	-0.194474	0.0516214	1.25402e-76	116.258
HERVL18-int	LTR	-0.0565562	0.098076	7.66201e-32	189.572
HERVL32-int	LTR	-0.149887	0.0748854	1.93982e-27	251.461
HERVL40-int	LTR	0.345823	0.0402293	6.03195e-38	271.877
HERVL66-int	LTR	-0.231973	0.0591013	8.09371e-31	105.755
HERVL74-int	LTR	0.338919	0.0527908	4.97603e-20	227.452
HERVP71A-int	LTR	0.126117	0.114341	1.83903e-15	145.956
HERVS71-int	LTR	0.834291	0.188471	0.189023	152.823
HSMAR1	DNA	-0.239672	0.0425592	3.94006e-62	106.651
HSMAR2	DNA	0.009913	0.0537731	4.16397e-52	132.88
HUERS-P1-int	LTR	0.15369	0.0553994	4.99808e-31	143.935
HUERS-P2-int	LTR	-0.736296	0.0675006	1.06275e-51	183.984
HUERS-P3-int	LTR	-0.413641	0.093225	3.37066e-50	180.553
HUERS-P3b-int	LTR	-0.483362	0.0785838	8.14239e-52	147.269
Kanga1	DNA	0.57287	0.0429293	4.34464e-16	238.411
Kanga11a	DNA	1.08435	0.0642061	0.0310623	260.981
Kanga1a	DNA	0.474108	0.0449928	2.04011e-24	239.258
Kanga1b	DNA	0.506495	0.0453918	7.11251e-15	245.372
Kanga1c	DNA	0.811886	0.0672174	0.00266983	235.591
Kanga1d	DNA	0.306727	0.0681917	4.72229e-26	227.389
Kanga2_a	DNA	0.652902	0.0443122	2.24021e-17	248.977
L1	LINE	0.0596781	0.0390185	2.5212e-126	206.482
L1HS	LINE	-0.265493	0.045122	5.90602e-88	17.1561
L1M	LINE	0.378242	0.0509871	1.14912e-21	217.745
L1M1	LINE	-0.156245	0.0428806	7.00858e-87	170.406
L1M2	LINE	-0.0395326	0.0447018	2.33287e-80	196.666
L1M2a	LINE	0.074751	0.0597322	3.16126e-36	219.414
L1M2a1	LINE	0.0658535	0.0824256	2.81653e-19	190.992
L1M2b	LINE	-0.17646	0.0480132	1.13883e-42	237.229
L1M2c	LINE	0.0242065	0.0597538	2.02248e-37	216.125
L1M3	LINE	0.0688233	0.0344129	3.10661e-74	188.661
L1M3a	LINE	-0.0276564	0.0494417	2.35565e-43	283.915
L1M3b	LINE	-0.0260822	0.0431653	1.43337e-50	265.208
L1M3c	LINE	0.0669809	0.0370655	5.49773e-47	251.093
L1M3d	LINE	-0.0627824	0.0377427	1.04945e-55	271.831
L1M3de	LINE	0.0279183	0.0549909	1.5099e-33	268.639
L1M3e	LINE	-0.0263277	0.041618	5.02049e-53	230.101
L1M3f	LINE	-0.149239	0.0524906	6.26033e-53	191.731
L1M4	LINE	0.295599	0.0321527	2.31178e-78	218.007
L1M4b	LINE	0.195331	0.0424315	9.5327e-61	235.713
L1M4c	LINE	0.150843	0.0359136	3.42807e-66	220.061
L1M5	LINE	0.432889	0.0445802	5.61464e-94	275.911
L1M6	LINE	0.615291	0.0637512	3.71684e-32	292.64
L1M7	LINE	0.507922	0.0366958	4.26463e-50	281.132
L1MA1	LINE	-0.326834	0.0471335	3.02064e-92	112.62
L1MA10	LINE	0.0462954	0.0356542	7.38312e-81	199.49
L1MA2	LINE	-0.162745	0.0403696	5.07845e-97	122.462
L1MA3	LINE	-0.182517	0.0390748	6.50739e-105	129.494
L1MA4	LINE	-0.108517	0.0371026	5.72293e-89	165.601
L1MA4A	LINE	-0.0993988	0.0395328	5.16667e-85	161.302
L1MA5	LINE	-0.0586303	0.0346106	1.45636e-78	160.154
L1MA5A	LINE	-0.0178929	0.0400628	9.4183e-68	140.077
L1MA6	LINE	-0.0971965	0.037455	9.94337e-79	169.95
L1MA7	LINE	-0.0747684	0.037495	1.48147e-83	168.881
L1MA8	LINE	-0.01944	0.0328881	4.22506e-93	162.32
L1MA9	LINE	-0.0219468	0.0313462	1.37083e-97	182.917
L1MB1	LINE	0.0367558	0.0357404	2.64609e-79	180.159
L1MB2	LINE	0.424183	0.0394875	2.56521e-54	180.351
L1MB3	LINE	0.514281	0.0372393	2.08635e-51	170.831
L1MB4	LINE	0.450789	0.0338629	5.74078e-55	182.148
L1MB5	LINE	0.590909	0.0364988	1.02828e-37	191.725
L1MB7	LINE	0.572215	0.0350933	2.52221e-57	190.017
L1MB8	LINE	0.435655	0.0323755	2.04288e-71	190.154
L1MC	LINE	0.368254	0.0381705	7.92104e-66	248.382
L1MC1	LINE	0.131768	0.0317074	3.48186e-102	164.21
L1MC2	LINE	0.173627	0.0337159	5.71636e-81	179.939
L1MC3	LINE	0.182423	0.0347679	3.05707e-106	203.143
L1MC4	LINE	0.520829	0.0311263	1.42708e-81	251.076
L1MC4a	LINE	0.582156	0.0341699	6.26019e-72	264.659
L1MC5	LINE	0.612781	0.0377308	2.34757e-56	244.47
L1MCa	LINE	0.0269684	0.0299377	1.30374e-88	209.728
L1MCb	LINE	0.0867895	0.0276254	3.37857e-64	246.867
L1MCc	LINE	0.284768	0.0270818	1.46981e-61	274.709
L1MD	LINE	0.263171	0.0409475	5.48041e-70	237.145
L1MD1	LINE	0.221286	0.0317613	1.32127e-79	192.34
L1MD2	LINE	0.352053	0.029208	3.937e-79	216.388
L1MD3	LINE	0.481076	0.0263652	1.35863e-51	210.27
L1MDa	LINE	0.196123	0.0296845	4.81046e-81	222.533
L1MDb	LINE	0.105988	0.0349924	5.05937e-46	248.928
L1ME1	LINE	0.314564	0.032196	5.86872e-105	238.291
L1ME2	LINE	0.338334	0.0319723	1.30928e-89	245.245
L1ME2z	LINE	0.475669	0.0333562	2.78162e-62	225.955
L1ME3	LINE	0.43003	0.032342	3.16697e-67	243.769
L1ME3A	LINE	0.353956	0.0356956	7.8524e-88	248.387
L1ME3B	LINE	0.35352	0.036651	4.51356e-75	261.228
L1ME3C	LINE	0.555123	0.0520383	6.1696e-51	275.377
L1ME3D	LINE	0.301555	0.0466231	8.60495e-59	267.194
L1ME3E	LINE	0.418353	0.0446503	1.74249e-51	269.887
L1ME3F	LINE	0.413715	0.0513646	1.19115e-49	266.133
L1ME4a	LINE	0.768212	0.0580338	2.13337e-27	271.229
L1MEa	LINE	0.163353	0.032789	5.12e-30	272.844
L1MEb	LINE	0.529741	0.0238139	8.72602e-32	272.447
L1MEc	LINE	0.290813	0.0282118	9.58842e-99	247.722
L1MEd	LINE	0.484381	0.0371434	2.70919e-66	291.24
L1MEe	LINE	0.331157	0.0464034	1.313e-68	278.306
L1MEf	LINE	0.274297	0.031107	6.68766e-92	261.549
L1MEg	LINE	0.329578	0.035737	7.29658e-97	273.292
L1MEg1	LINE	0.339115	0.0217483	4.56711e-44	283.338
L1MEg2	LINE	0.245778	0.0324325	2.58929e-43	284.146
L1P1	LINE	-0.252301	0.0429106	2.35884e-90	71.8563
L1P2	LINE	-0.171966	0.040457	1.01357e-91	80.6456
L1P3	LINE	-0.191455	0.0448735	2.82933e-89	102.233
L1P3b	LINE	-0.351437	0.0528047	3.61803e-29	152.098
L1P4	LINE	-0.14708	0.032949	1.53351e-81	149.794
L1P4a	LINE	-0.284046	0.0464741	5.03021e-63	190.873
L1P4b	LINE	-0.181415	0.0729825	1.99662e-30	242.625
L1P4c	LINE	-0.519602	0.123709	4.78425e-23	245.689
L1P4d	LINE	-0.197046	0.0570979	4.59931e-40	219.319
L1P4e	LINE	-0.128261	0.0425709	4.06161e-39	211.741
L1P5	LINE	0.0510448	0.0491226	8.99573e-32	133.124
L1PA10	LINE	-0.22261	0.044102	1.5664e-93	102.697
L1PA11	LINE	-0.128797	0.0382712	2.37488e-83	107.196
L1PA12	LINE	-0.127069	0.0387434	6.48229e-66	131.346
L1PA13	LINE	-0.205152	0.0457883	1.03353e-101	116.574
L1PA14	LINE	-0.1445	0.0372967	4.24679e-85	117.992
L1PA15	LINE	-0.187889	0.0397419	2.06477e-98	143.788
L1PA15-16	LINE	-0.281607	0.0552559	6.10489e-66	197.053
L1PA16	LINE	-0.188737	0.0402664	9.39061e-99	142.945
L1PA17	LINE	-0.15188	0.0386004	3.64139e-83	166.305
L1PA2	LINE	-0.31759	0.0448535	1.11744e-104	23.3142
L1PA3	LINE	-0.360737	0.0467866	3.25574e-124	33.921
L1PA4	LINE	-0.328336	0.0442945	1.46356e-134	43.0606
L1PA5	LINE	-0.20079	0.0422738	3.75649e-123	54.7495
L1PA6	LINE	-0.176808	0.0524146	6.06214e-109	70.2259
L1PA7	LINE	-0.225809	0.0424989	1.92141e-118	78.2528
L1PA8	LINE	-0.239815	0.0422839	2.84632e-103	86.3524
L1PA8A	LINE	-0.24766	0.0399959	2.85594e-97	106.364
L1PB	LINE	-0.057768	0.038704	1.09455e-63	131.206
L1PB1	LINE	-0.0986789	0.0366175	2.4451e-96	106.829
L1PB2	LINE	-0.154829	0.0417248	8.01991e-86	117.964
L1PB3	LINE	-0.126959	0.0378165	4.10516e-86	147.166
L1PB4	LINE	-0.16489	0.041585	7.5454e-82	172.654
L1PBa	LINE	0.00491059	0.0534188	4.45968e-57	148.267
L1PBa1	LINE	0.185538	0.0811619	4.22207e-23	120.037
L1PBb	LINE	-0.29753	0.0641799	5.00895e-42	201.314
L1PREC2	LINE	-0.15247	0.0369904	7.45759e-86	127.121
L2	LINE	0.772495	0.0278522	9.46654e-43	317.383
L2	LINE	0.91989	0.0274665	1.13657e-11	301.284
L2a	LINE	0.816273	0.0262375	3.68648e-40	283.584
L2b	LINE	1.10695	0.0266491	2.18591e-13	309.625
L2c	LINE	1.04099	0.0359164	0.0112477	310.504
L3	LINE	1.10675	0.0414808	2.79346e-08	309.416
L3b	LINE	1.80611	0.067134	5.33291e-41	308.952
L4	LINE	1.01143	0.0417486	0.401585	319.586
L5	LINE	1.71293	0.0715164	3.11015e-17	280.603
LFSINE_Vert	SINE	5.54336	0.389282	3.05159e-72	310.314
LINE	LINE	0.223307	0.033084	5.39745e-131	241.424
Looper	DNA	0.691517	0.0514903	9.98502e-09	188.185
LOR1-int	LTR	0.113123	0.0570537	2.44082e-42	157.846
LOR1a	LTR	0.41063	0.102446	1.90872e-12	151.822
LOR1b	LTR	0.269314	0.0983862	1.40117e-18	176.805
LTR	LTR	0.408241	0.0446489	8.62366e-73	207.723
LTR1	LTR	-0.0801128	0.0802768	3.1364e-42	151.393
LTR10A	LTR	1.24429	0.209488	0.587063	145.185
LTR10B	LTR	1.17639	0.237657	0.939289	167.646
LTR10B1	LTR	2.08431	0.33803	4.9092e-09	183.276
LTR10C	LTR	0.896675	0.162562	0.119978	81.417
LTR10D	LTR	0.998577	0.223331	0.768279	110.634
LTR10E	LTR	1.34127	0.236424	0.0106419	139.165
LTR10F	LTR	0.773909	0.185702	0.0038364	90.9821
LTR10G	LTR	1.22165	0.209251	0.675899	137.193
LTR12	LTR	0.54838	0.125181	1.19126e-08	94.0581
LTR12_	LTR	0.511351	0.122523	1.02948e-07	95.1369
LTR12B	LTR	0.882256	0.172751	0.0255728	116.175
LTR12C	LTR	0.361044	0.106622	6.92565e-18	87.1569
LTR12D	LTR	0.423276	0.13769	1.72939e-09	106.323
LTR12E	LTR	0.306439	0.158974	1.62446e-09	133.617
LTR12F	LTR	0.412199	0.117782	2.27575e-11	105.498
LTR13	LTR	0.00073814	0.195676	2.18906e-14	73.8595
LTR13_	LTR	1.21784	0.373194	0.876212	110.455
LTR13A	LTR	1.45761	0.174666	0.197953	69.8936
LTR14	LTR	2.09311	0.264838	1.1362e-05	97.8969
LTR14A	LTR	1.2364	0.181265	0.101976	66.1832
LTR14B	LTR	0.938588	0.157939	0.485376	99.0303
LTR14C	LTR	0.588997	0.184333	0.00179194	92.3577
LTR15	LTR	1.33417	0.214533	0.482204	107.35
LTR16A	LTR	0.766988	0.042469	2.43982e-14	288.768
LTR16A1	LTR	0.812401	0.0475135	6.44596e-08	261.501
LTR16A2	LTR	0.785413	0.0528301	2.0163e-07	264.906
LTR16B	LTR	0.670162	0.0595486	2.61252e-11	268.121
LTR16B1	LTR	0.600141	0.0476897	3.45519e-20	270.641
LTR16B2	LTR	0.385273	0.0664817	2.4344e-18	270.049
LTR16C	LTR	0.741115	0.044399	7.20662e-17	276.23
LTR16D	LTR	0.798139	0.0508042	2.34866e-06	292.552
LTR16D1	LTR	0.700636	0.0769668	8.3566e-06	289.883
LTR16D2	LTR	0.503739	0.0694404	1.55486e-11	293.601
LTR16E1	LTR	0.781014	0.0449571	4.07439e-10	284.581
LTR16E2	LTR	0.653248	0.0474405	5.87618e-20	306.298
LTR17	LTR	0.0884399	0.0677914	2.91731e-34	81.5805
LTR18A	LTR	1.04242	0.276818	0.446063	188.49
LTR18B	LTR	0.834674	0.227074	0.830357	155.878
LTR19-int	LTR	-0.0793855	0.0445908	8.59291e-33	111.179
LTR19A	LTR	0.716181	0.19116	0.000837316	121.467
LTR19B	LTR	0.74921	0.20299	0.0763362	112.043
LTR19C	LTR	1.48447	0.217649	0.280187	190.69
LTR1B	LTR	-0.0283799	0.0645819	7.86038e-45	174.739
LTR1C	LTR	0.384895	0.0997718	1.50779e-10	166.907
LTR1D	LTR	0.0462264	0.0822557	8.18497e-35	187.048
LTR2	LTR	0.888697	0.136301	0.0565494	86.611
LTR21A	LTR	1.38476	0.21613	0.482138	140.978
LTR22	LTR	0.407453	0.227228	1.90713e-05	88.932
LTR22A	LTR	1.32027	0.265245	0.0652824	126.116
LTR22B	LTR	0.52698	0.222235	0.00256926	150.532
LTR22C	LTR	0.795814	0.260564	0.831454	196.003
LTR23	LTR	0.626691	0.111498	2.80088e-05	150.888
LTR23-int	LTR	0.532115	0.117953	2.18709e-05	226.717
LTR24	LTR	0.604094	0.164479	0.0033639	168.951
LTR24B	LTR	0.48652	0.153449	2.55675e-05	190.391
LTR24C	LTR	0.342271	0.146495	4.06351e-08	143.173
LTR25	LTR	1.02653	0.199457	0.634881	197.493
LTR25-int	LTR	0.287549	0.0973335	2.19691e-15	195.511
LTR26	LTR	0.651601	0.176947	0.018581	172.123
LTR26B	LTR	0.59705	0.128628	6.35399e-05	158.712
LTR26E	LTR	0.631273	0.125444	8.94374e-05	183.947
LTR27	LTR	0.0571192	0.0854923	1.11813e-24	200.852
LTR27B	LTR	0.301349	0.124634	5.90763e-13	219.557
LTR28	LTR	0.115226	0.100651	3.8195e-22	201.748
LTR29	LTR	0.0688812	0.0810545	3.13979e-24	178.685
LTR2B	LTR	1.63855	0.250694	0.000608655	81.3712
LTR2C	LTR	0.891352	0.170798	0.12394	124.627
LTR3	LTR	0.608605	0.204617	0.0110704	111.699
LTR30	LTR	-0.222188	0.191559	3.53021e-09	90.4207
LTR31	LTR	0.21336	0.10252	2.35395e-14	200.618
LTR32	LTR	0.139647	0.0796547	8.77272e-26	171.596
LTR33	LTR	0.872002	0.0434222	5.14346e-05	283.534
LTR33A	LTR	0.862422	0.0532072	0.00388479	274.726
LTR33A_	LTR	0.87581	0.0680753	0.032873	275.497
LTR33B	LTR	0.630689	0.0513112	1.43457e-17	294.443
LTR33C	LTR	0.690785	0.0517778	7.95223e-11	267.324
LTR34	LTR	0.764768	0.155034	0.02712	199.676
LTR35	LTR	0.00283344	0.187295	4.18634e-09	170.144
LTR35B	LTR	-0.00646876	0.0897725	4.61631e-19	229.101
LTR36	LTR	0.300531	0.102454	1.64457e-14	181.335
LTR37A	LTR	0.625024	0.0496983	2.01573e-21	211.681
LTR37B	LTR	0.625214	0.0376511	3.10039e-19	231.142
LTR38	LTR	-0.0527298	0.133035	4.37751e-18	231.848
LTR38-int	LTR	0.0448295	0.0964732	1.76561e-15	210.228
LTR38B	LTR	0.131473	0.106896	3.63856e-14	182.511
LTR38C	LTR	0.0100437	0.0908874	1.10232e-16	163.226
LTR39	LTR	0.0891	0.112841	2.67027e-21	171.147
LTR39-int	LTR	-0.129363	0.0584114	1.14163e-13	221.611
LTR3A	LTR	0.934055	0.232402	0.852113	105.319
LTR3B	LTR	1.1277	0.237576	0.700672	117.065
LTR3B_	LTR	0.832441	0.201688	0.15422	117.439
LTR4	LTR	2.50951	0.471275	0.000158263	159.851
LTR40a	LTR	0.572282	0.0435632	1.17016e-24	248.791
LTR40A1	LTR	0.418043	0.0612632	1.33544e-19	255.435
LTR40b	LTR	0.722803	0.0445794	2.06764e-10	233.442
LTR40c	LTR	0.851877	0.0773224	0.00943743	242.547
LTR41	LTR	0.336738	0.0928309	4.70863e-22	238.427
LTR41B	LTR	0.600626	0.100073	3.47813e-07	247.294
LTR42	LTR	0.481149	0.0976985	1.15298e-09	188.495
LTR43	LTR	0.392962	0.124853	2.24011e-08	146.554
LTR43-int	LTR	0.0578998	0.133555	2.35664e-10	164.813
LTR43B	LTR	0.464803	0.141327	1.51054e-06	202.767
LTR44	LTR	0.571982	0.155418	0.00112163	169.89
LTR45	LTR	0.152011	0.0887013	1.13748e-16	183.102
LTR45B	LTR	0.63574	0.175766	0.00295159	168.065
LTR45C	LTR	0.628003	0.159997	0.000233973	160.751
LTR46	LTR	0.884588	0.189691	0.187492	143.274
LTR46-int	LTR	0.0549943	0.117317	2.45761e-12	150.494
LTR47A	LTR	0.342753	0.0971376	4.26838e-16	164.638
LTR47B	LTR	0.246356	0.0950881	3.59755e-18	219.743
LTR48	LTR	0.259574	0.0754048	4.36543e-22	198.549
LTR48B	LTR	0.350452	0.070318	7.52417e-20	219.003
LTR49	LTR	0.195656	0.0852797	7.6721e-23	166.619
LTR49-int	LTR	-0.00604692	0.054244	2.5762e-49	195.598
LTR5_Hs	LTR	0.752832	0.139803	0.0126592	68.6961
LTR50	LTR	0.470258	0.0699941	2.89838e-21	241.512
LTR51	LTR	0.276382	0.107613	2.63546e-13	179.598
LTR52	LTR	0.490704	0.0477729	1.80761e-22	227.038
LTR52-int	LTR	0.126738	0.0400614	2.63665e-32	243.168
LTR53	LTR	0.736013	0.088825	0.000138356	223.792
LTR54	LTR	0.510345	0.100033	1.679e-08	164.331
LTR54B	LTR	0.479701	0.069934	5.31099e-14	185.197
LTR55	LTR	0.378752	0.0797354	1.90651e-15	224.398
LTR56	LTR	0.364441	0.0828708	6.12815e-16	181.55
LTR57	LTR	-0.060673	0.118624	4.5538e-20	160.161
LTR57-int	LTR	-0.346434	0.0482428	2.55922e-43	210.124
LTR59	LTR	0.371254	0.105007	3.94814e-09	168.205
LTR5A	LTR	-0.19533	0.0585761	2.69397e-36	75.766
LTR5B	LTR	1.00114	0.141845	0.751056	105.009
LTR60	LTR	-0.198341	0.12343	5.44807e-19	180.562
LTR61	LTR	0.347553	0.17959	3.26522e-05	130.031
LTR62	LTR	0.49292	0.149468	6.88766e-06	157.187
LTR64	LTR	0.752119	0.16075	0.0116633	170.199
LTR65	LTR	1.15698	0.063837	0.0615294	218.623
LTR66	LTR	-0.176485	0.0702407	5.51077e-29	120.188
LTR67B	LTR	0.959978	0.0457376	0.156741	278.409
LTR68	LTR	0.497167	0.0465182	1.8118e-16	251.732
LTR69	LTR	0.12858	0.0550396	2.94339e-18	182.577
LTR6A	LTR	0.398483	0.148877	7.3468e-07	138.323
LTR6B	LTR	0.792444	0.251124	0.17739	60.3961
LTR7	LTR	0.541232	0.197622	0.000137087	82.5738
LTR70	LTR	-0.219943	0.0634394	1.88175e-30	147.521
LTR71A	LTR	0.666878	0.165933	0.00853482	103.554
LTR71B	LTR	0.716078	0.139482	0.00106722	113.777
LTR72	LTR	0.621062	0.185518	0.00352211	146.739
LTR72B	LTR	-0.209085	0.097582	2.88058e-24	151.024
LTR73	LTR	0.758531	0.15745	0.00804215	175.576
LTR75	LTR	0.685396	0.089205	3.68761e-05	235.351
LTR75_1	LTR	0.367837	0.106597	3.31311e-09	198.242
LTR75B	LTR	0.982015	0.0662222	0.540189	243.345
LTR76	LTR	1.29969	0.259851	0.151221	122.846
LTR77	LTR	0.779296	0.175543	0.0204291	176.426
LTR78	LTR	0.726117	0.0385018	4.94422e-20	302.375
LTR78B	LTR	0.797607	0.0432427	2.47966e-09	299.833
LTR79	LTR	0.804031	0.0439441	1.16276e-09	279.782
LTR7B	LTR	0.158269	0.0777886	2.13667e-25	70.3939
LTR7C	LTR	1.04745	0.189923	0.987403	139.921
LTR7Y	LTR	0.55111	0.156155	6.39939e-05	65.4739
LTR8	LTR	0.7051	0.124029	0.00011776	153.159
LTR80A	LTR	0.435606	0.0518387	1.28713e-20	257.081
LTR80B	LTR	0.362061	0.0496455	2.66976e-29	264.566
LTR81	LTR	0.995168	0.0534067	0.904606	292.593
LTR81A	LTR	1.03722	0.0546991	0.437994	277.92
LTR81AB	LTR	0.655578	0.0830163	0.000127455	259.952
LTR81B	LTR	0.855055	0.0391189	0.000353371	276.228
LTR81C	LTR	0.899625	0.0528575	0.0969449	292.982
LTR82A	LTR	0.768795	0.0437465	1.6291e-08	262.084
LTR82B	LTR	0.848781	0.0396902	0.000122445	273.901
LTR83	LTR	0.488231	0.0383849	5.88003e-24	273.513
LTR84a	LTR	0.776646	0.0629833	0.000535239	284.25
LTR84b	LTR	0.601271	0.0458358	2.51067e-15	290.202
LTR85a	LTR	0.999186	0.048412	0.904559	281.35
LTR85b	LTR	0.98026	0.0505252	0.729279	292.23
LTR85c	LTR	1.13883	0.0525409	0.00501499	293.997
LTR86A1	LTR	0.799133	0.0592886	0.000988098	287.674
LTR86A2	LTR	0.939624	0.0750137	0.788236	284.297
LTR86B1	LTR	0.583306	0.0656284	1.1004e-09	287.409
LTR86B2	LTR	0.922886	0.057836	0.161828	294.81
LTR86C	LTR	0.742864	0.0533683	0.000118	283.407
LTR87	LTR	0.939675	0.0506105	0.0522584	250.378
LTR88a	LTR	1.12812	0.0599293	0.0202012	306.721
LTR88b	LTR	0.960776	0.0492807	0.473469	296.465
LTR88c	LTR	0.999191	0.0629322	0.792903	299.851
LTR89	LTR	1.10067	0.0504829	0.0131348	298.173
LTR8A	LTR	0.522109	0.124243	1.19113e-08	188.486
LTR9	LTR	0.51137	0.126511	3.92877e-10	184.394
LTR90A	LTR	1.65	0.0797268	1.68857e-09	278.607
LTR90B	LTR	1.35533	0.116279	5.66363e-05	285.532
LTR9B	LTR	0.854818	0.159829	0.149359	141.768
MADE1	DNA	-0.162515	0.0551065	8.82254e-54	92.1652
MADE2	DNA	0.969968	0.0650701	0.361993	197.481
Mam_R4	LINE	2.67293	0.17651	3.77661e-33	302.133
MamGyp-int	LTR	1.14564	0.0943114	0.247238	335.404
MamGypLTR1a	LTR	0.70343	0.0537633	2.89131e-10	291.325
MamGypLTR1b	LTR	1.03003	0.0558036	0.299442	290.017
MamGypLTR1c	LTR	0.927675	0.0491056	0.171628	289.162
MamGypLTR1d	LTR	0.825703	0.0569523	0.00156876	277.093
MamGypLTR2b	LTR	0.843333	0.0646584	0.00655046	276.074
MamGypLTR2c	LTR	0.973425	0.0483935	0.577287	289.513
MamGypLTR3	LTR	0.906391	0.0857115	0.218571	303.39
MamRep1161	DNA	1.28378	0.0539753	5.61383e-08	265.206
MamRep137	DNA	0.914759	0.0431687	0.0545494	278.604
MamRep1527	LTR	0.731202	0.0510048	2.68425e-10	292.655
MamRep1879	DNA	1.16496	0.0353231	0.0034613	263.143
MamRep1894	DNA	1.12679	0.0547804	0.0450398	286.532
MamRep38	DNA	1.05538	0.0381612	0.135138	282.296
MamRep4096	DNA	0.999728	0.0505339	0.938236	252.439
MamRep434	DNA	2.32922	0.1336	1.77819e-41	265.362
MamRep488	DNA	1.10036	0.0567994	0.00994901	258.491
MamSINE1	SINE	2.19714	0.130101	9.11361e-32	304.811
MARNA	DNA	1.29496	0.0511109	9.2693e-11	284.51
MER101	LTR	0.36929	0.11019	6.25345e-10	176.349
MER101-int	LTR	-0.0598184	0.0422937	1.83019e-51	209.876
MER101B	LTR	0.108897	0.148101	2.69985e-12	212.61
MER102a	DNA	0.973606	0.0362359	0.754058	269.373
MER102b	DNA	1.19259	0.0404763	9.13352e-08	283.136
MER102c	DNA	1.15316	0.0370115	2.7532e-05	277.228
MER103C	DNA	0.961159	0.0439516	0.0168165	273.947
MER104	DNA	0.730366	0.0589811	8.44976e-11	238.35
MER105	DNA	1.16967	0.0380064	0.0104913	209.884
MER106A	DNA	0.698232	0.0571134	3.65628e-09	218.232
MER106B	DNA	0.416452	0.0680511	2.70718e-17	204.676
MER107	DNA	0.204244	0.120982	1.87364e-11	85.6462
MER110	LTR	0.651258	0.0456192	2.68728e-12	259.93
MER110-int	LTR	0.333545	0.0253446	7.24073e-31	300.332
MER110A	LTR	0.728087	0.0418348	9.54884e-08	234.058
MER112	DNA	0.909705	0.0326432	0.00201937	236.498
MER113	DNA	0.963192	0.03671	0.16649	247.119
MER113A	DNA	0.920579	0.0565634	0.0245309	243.867
MER113B	DNA	0.83294	0.0692797	0.00620773	234.012
MER115	DNA	0.827284	0.0519068	1.37708e-05	284.547
MER117	DNA	1.54084	0.0582639	1.1562e-29	297.05
MER119	DNA	0.809914	0.0378013	6.75125e-07	232.508
MER11A	LTR	0.597764	0.130127	9.94434e-09	82.9129
MER11B	LTR	0.489128	0.11911	2.67729e-10	101.182
MER11C	LTR	-0.0463128	0.0656273	3.14211e-42	86.4042
MER11D	LTR	0.413235	0.142035	5.37799e-08	56.5385
MER121	DNA	6.21364	0.455643	1.47306e-76	258.365
MER135	DNA	3.59531	0.318893	9.12385e-35	256.115
MER1A	DNA	0.198647	0.0739342	1.14789e-32	126.887
MER1B	DNA	0.299397	0.0805596	5.46725e-37	144.608
MER2	DNA	0.0296253	0.0471432	2.49545e-60	186.596
MER20	DNA	0.973034	0.0386254	0.134048	202.327
MER20B	DNA	0.685999	0.0394519	1.8228e-23	261.235
MER21-int	LTR	-0.163668	0.114427	1.49199e-17	225.641
MER21A	LTR	0.44482	0.0845539	2.77018e-15	175.162
MER21B	LTR	0.50022	0.0621146	3.06594e-20	185.436
MER21C	LTR	0.574382	0.0601423	1.49135e-22	220.894
MER2B	DNA	-0.0595555	0.0528435	4.30033e-46	202.09
MER3	DNA	0.835845	0.0435944	9.26798e-15	204.672
MER30	DNA	0.052102	0.0664769	1.22603e-43	111.727
MER30B	DNA	0.264153	0.0940471	2.96313e-10	103.502
MER31-int	LTR	0.135386	0.0280523	3.94472e-55	231.971
MER31A	LTR	0.425493	0.0418295	6.31573e-27	171.167
MER31B	LTR	0.493445	0.0445974	1.2805e-23	196.199
MER33	DNA	0.6726	0.0562363	1.35232e-29	187.864
MER34	LTR	0.328285	0.042402	4.59782e-28	217.52
MER34-int	LTR	0.0496838	0.0673046	1.85402e-23	233.121
MER34A	LTR	0.54739	0.0473211	7.36871e-19	212.734
MER34A1	LTR	0.412158	0.0634862	1.47565e-17	197.501
MER34B	LTR	0.40783	0.075399	4.96905e-15	189.824
MER34B-int	LTR	0.0590832	0.0510543	2.01795e-34	229.487
MER34C	LTR	0.0422889	0.0809368	8.73447e-19	190.924
MER34C_	LTR	0.368054	0.0769249	2.33432e-15	182.882
MER34C2	LTR	0.624293	0.0872928	1.89044e-07	179.315
MER34D	LTR	-0.0754938	0.0665443	9.40165e-26	172.9
MER39	LTR	0.302519	0.0466496	9.71426e-36	203.343
MER39B	LTR	0.230346	0.0739429	1.68597e-25	141.546
MER4-int	LTR	0.503817	0.0956248	3.60244e-14	143.387
MER41-int	LTR	0.299766	0.0850225	1.28226e-25	136.724
MER41A	LTR	0.55045	0.101586	3.65406e-10	91.0408
MER41B	LTR	1.34316	0.171525	0.00144582	122.528
MER41C	LTR	0.435121	0.108919	1.07332e-09	131.175
MER41D	LTR	0.24796	0.0999108	2.87714e-14	169.611
MER41E	LTR	0.797004	0.153733	0.00625821	139.064
MER41G	LTR	0.383443	0.157473	1.49935e-05	153.46
MER44A	DNA	0.140897	0.0580896	1.05071e-37	160.08
MER44B	DNA	0.591629	0.147017	4.12684e-05	187.83
MER44C	DNA	0.590191	0.116181	2.82632e-06	183.886
MER44D	DNA	0.371841	0.122975	1.01607e-11	187.54
MER45A	DNA	0.925737	0.0358905	0.00420624	224.836
MER45B	DNA	0.559277	0.0350918	9.89993e-25	209.905
MER45C	DNA	0.755479	0.0445095	4.70089e-08	258.637
MER45R	DNA	0.652792	0.0423219	3.89883e-12	221.613
MER46C	DNA	0.966051	0.0330927	0.789953	247.513
MER47A	DNA	0.0720803	0.0465461	5.5861e-46	167.046
MER47B	DNA	0.171181	0.0514531	1.67471e-32	185.907
MER47C	DNA	0.311376	0.0691665	1.2358e-15	205.609
MER48	LTR	1.17601	0.208446	0.504315	105.233
MER49	LTR	0.413756	0.103783	3.86396e-12	169.955
MER4A	LTR	0.418614	0.0996788	2.21863e-12	139.095
MER4A1	LTR	0.390532	0.0768203	5.75276e-20	108.634
MER4A1_	LTR	0.707158	0.109483	0.000617198	115.597
MER4B	LTR	0.273888	0.0955608	4.28483e-22	129.344
MER4B-int	LTR	0.153032	0.0804382	1.58875e-27	165.289
MER4C	LTR	0.61683	0.121026	0.000148074	165.751
MER4D	LTR	0.333776	0.098143	6.70034e-16	170.702
MER4D0	LTR	0.409641	0.10096	3.81703e-10	139.252
MER4D1	LTR	0.35333	0.103799	3.60732e-17	127.256
MER4E	LTR	0.281154	0.0788919	1.23967e-19	104.339
MER4E1	LTR	0.464911	0.0980032	6.3319e-11	99.0696
MER50	LTR	0.311802	0.100904	4.52934e-17	156.029
MER50-int	LTR	0.204958	0.0929013	5.84744e-18	171.891
MER50B	LTR	0.124742	0.0720683	2.94781e-27	139.76
MER50C	LTR	0.367654	0.278179	0.00480893	216.475
MER51-int	LTR	0.341851	0.0765219	4.4058e-17	141.837
MER51A	LTR	0.941761	0.163773	0.433996	132.85
MER51B	LTR	0.455698	0.115634	1.83841e-08	110.594
MER51C	LTR	0.465905	0.128955	2.22264e-06	137.52
MER51D	LTR	0.346977	0.183883	3.27321e-05	149.168
MER51E	LTR	0.791653	0.157936	0.012811	145.55
MER52-int	LTR	-0.224543	0.0677534	2.80182e-44	169.508
MER52A	LTR	0.320178	0.103238	4.39564e-20	206.893
MER52C	LTR	0.428428	0.10599	6.66368e-11	152.931
MER52D	LTR	0.115605	0.0872837	5.72606e-25	198.616
MER53	DNA	0.671157	0.0589647	1.08935e-22	172.273
MER54A	LTR	0.180372	0.0773377	3.2876e-23	198.901
MER54B	LTR	0.590903	0.129268	0.000211487	185.689
MER57-int	LTR	0.0477711	0.0584607	8.13103e-49	137.319
MER57A-int	LTR	-0.0105958	0.0453941	5.93088e-61	191.664
MER57A1	LTR	0.359965	0.090228	1.36909e-16	128.828
MER57B1	LTR	0.324689	0.133004	3.39988e-13	130.054
MER57B2	LTR	0.471943	0.132372	4.57858e-07	162.305
MER57C1	LTR	0.433393	0.157492	3.77287e-06	192.058
MER57C2	LTR	0.465852	0.157001	6.06341e-06	182.411
MER57D	LTR	0.717316	0.160451	0.00515768	185.908
MER57E1	LTR	0.80288	0.156728	0.040056	199.198
MER57E3	LTR	0.504736	0.258012	0.0043562	188.012
MER57F	LTR	0.492713	0.124509	9.43446e-07	188.167
MER58A	DNA	0.924289	0.0450122	0.015462	227.939
MER58B	DNA	0.868794	0.0307286	4.64752e-08	217.041
MER58C	DNA	0.620157	0.0258915	2.38693e-22	232.724
MER58D	DNA	0.669052	0.051086	9.0675e-11	197.592
MER5A	DNA	0.9933	0.0259228	0.770868	253.54
MER5A1	DNA	1.0393	0.0328657	0.113297	214.201
MER5B	DNA	0.954885	0.024496	0.0220434	256.301
MER5C	DNA	0.767871	0.0482615	3.85037e-07	223.751
MER5C1	DNA	0.804081	0.0421113	0.00394345	241.864
MER6	DNA	-0.117531	0.0402786	5.50072e-54	170.442
MER61-int	LTR	-0.077923	0.0658369	1.62672e-48	137.993
MER61A	LTR	0.276795	0.124751	4.94534e-13	155.203
MER61B	LTR	0.374257	0.112445	4.30436e-10	164.104
MER61C	LTR	0.722638	0.161311	0.00748447	148.879
MER61D	LTR	0.528722	0.149579	4.89043e-05	152.923
MER61E	LTR	0.942018	0.21076	0.362309	156.087
MER61F	LTR	1.62694	0.264519	0.0238907	151.863
MER63A	DNA	1.01758	0.0527574	0.756497	250.754
MER63B	DNA	0.753962	0.0346944	3.32398e-12	218.963
MER63C	DNA	0.538473	0.0483969	3.91059e-26	213.144
MER63D	DNA	0.634292	0.0259075	5.81793e-17	213.386
MER65-int	LTR	0.0351277	0.067842	1.73719e-32	224.249
MER65A	LTR	0.2829	0.0736291	4.31665e-24	161.307
MER65B	LTR	0.133534	0.108634	1.28806e-12	225.689
MER65C	LTR	0.530339	0.112719	1.13762e-07	188.714
MER65D	LTR	0.434082	0.110889	1.14572e-09	213.019
MER66-int	LTR	-0.0738474	0.0539934	4.0827e-45	213.163
MER66A	LTR	0.410063	0.103247	8.96506e-11	190.442
MER66B	LTR	0.570001	0.115703	8.14434e-08	171.601
MER66C	LTR	0.171288	0.117861	2.96061e-13	158.392
MER66D	LTR	0.11105	0.134782	1.00989e-11	162.037
MER67A	LTR	0.602332	0.0819612	3.94452e-07	200.19
MER67B	LTR	0.863383	0.0965428	0.0277767	209.868
MER67C	LTR	0.322733	0.0371267	2.05912e-34	197.02
MER67D	LTR	0.493318	0.0548389	1.36007e-21	208.165
MER68	LTR	0.915019	0.0619218	0.133359	205.128
MER68-int	LTR	0.464207	0.0757217	2.48716e-10	230.936
MER68B	LTR	0.919423	0.0701874	0.0910126	224.902
MER6A	DNA	0.164479	0.0561973	8.7536e-37	165.607
MER6B	DNA	0.0822413	0.0685094	1.46696e-24	195.761
MER70-int	LTR	-0.0155033	0.0575202	7.91144e-33	229.085
MER70A	LTR	0.332595	0.0763852	3.81488e-18	210.159
MER70B	LTR	0.489808	0.0954923	7.67702e-11	224.706
MER70C	LTR	0.279748	0.0787324	1.44585e-17	229.076
MER72	LTR	0.393989	0.100604	7.76853e-12	171.425
MER72B	LTR	0.194245	0.0987167	5.66529e-13	184.453
MER73	LTR	0.500632	0.112193	2.71362e-07	177.946
MER74A	LTR	0.824732	0.0689956	0.00111533	208.575
MER74B	LTR	0.596927	0.0597135	2.22085e-12	239.034
MER74C	LTR	0.301212	0.0541099	1.52008e-18	210.717
MER75	DNA	-0.018136	0.0716358	1.142e-29	116.733
MER76	LTR	0.335139	0.0604579	9.68168e-25	231.091
MER76-int	LTR	-0.275452	0.0625743	3.26973e-33	278.847
MER77	LTR	0.769419	0.0654644	2.96108e-05	228.424
MER77B	LTR	0.675547	0.0586783	5.23779e-11	226.537
MER8	DNA	0.0978662	0.0478588	4.13368e-46	220.208
MER81	DNA	1.14181	0.0326006	4.11734e-05	239.002
MER82	DNA	0.745816	0.036891	1.21719e-14	202.854
MER83	LTR	0.657912	0.139415	0.000213908	140.138
MER83A-int	LTR	0.121249	0.118419	2.25402e-10	199.636
MER83B	LTR	0.79517	0.162829	0.0309435	144.368
MER83B-int	LTR	0.0190941	0.0975381	8.31408e-19	181.104
MER83C	LTR	-0.0360572	0.142255	1.10203e-12	169.39
MER84	LTR	0.427143	0.118212	9.29134e-09	142.099
MER84-int	LTR	-0.170162	0.061995	6.81229e-27	192.6
MER85	DNA	0.22738	0.0791438	1.25081e-19	72.7282
MER87	LTR	0.423063	0.122062	9.31209e-08	234.731
MER87B	LTR	0.0048797	0.0714615	2.89018e-23	159.504
MER88	LTR	0.102529	0.088737	1.76485e-12	202.92
MER89	LTR	0.920332	0.0676744	0.0535507	203.487
MER89-int	LTR	0.161785	0.033319	1.42237e-28	280.429
MER90	LTR	0.763155	0.0534598	2.39075e-06	247.855
MER90a	LTR	0.690181	0.0561199	4.12438e-08	238.306
MER91A	DNA	1.32268	0.0483962	4.44749e-13	300.625
MER91B	DNA	1.07991	0.0821292	0.896112	255.615
MER91C	DNA	1.05185	0.0903099	0.940388	254.542
MER92A	LTR	0.56817	0.0998346	2.90364e-06	244.112
MER92B	LTR	0.593022	0.033308	3.5178e-14	223.172
MER92C	LTR	0.734472	0.0537137	7.12062e-06	217.133
MER94	DNA	1.03924	0.0426251	0.150128	250.863
MER94B	DNA	1.56628	0.0763265	2.64305e-07	242.283
MER95	LTR	0.500375	0.111947	9.47037e-07	193.782
MER96	DNA	1.13284	0.0352226	0.00282992	229.958
MER96B	DNA	0.569333	0.0547075	7.04271e-19	194.82
MER97a	DNA	0.616348	0.0505331	4.32962e-10	224.191
MER97b	DNA	0.443177	0.0461681	1.57095e-15	220.731
MER97c	DNA	0.696435	0.0511841	1.43815e-05	232.571
MER97d	DNA	0.640853	0.0571525	5.31129e-06	237.627
MER99	DNA	0.783209	0.0385336	0.000750961	218.264
MER9a1	LTR	0.057284	0.0854649	4.95199e-27	54.3819
MER9a2	LTR	0.327626	0.0826884	4.08396e-18	61.0162
MER9a3	LTR	0.396222	0.0937244	8.30541e-17	71.7293
MERX	DNA	0.606417	0.0615334	1.84975e-09	248.8
MIR	SINE	0.977018	0.0291808	0.00184953	274.76
MIR3	SINE	1.42355	0.0339991	1.99472e-55	290.369
MIRb	SINE	1.09163	0.029535	7.05411e-08	293.383
MIRc	SINE	1.29842	0.0303574	4.21666e-40	287.343
MLT-int	LTR	0.109992	0.0611202	3.00192e-27	224.609
MLT1-int	LTR	0.0494389	0.0478264	2.24351e-29	232.097
MLT1A	LTR	0.453783	0.0309582	4.75642e-54	216.256
MLT1A-int	LTR	0.286372	0.0449733	2.43919e-28	229.371
MLT1A0	LTR	0.269616	0.0303305	1.03955e-73	194.205
MLT1A0-int	LTR	0.0840974	0.0492413	1.61337e-48	224.303
MLT1A1	LTR	0.153536	0.0364743	2.10106e-65	190.094
MLT1A1-int	LTR	0.0273852	0.0427172	3.65254e-44	221.582
MLT1B	LTR	0.486305	0.0247393	7.41029e-64	187.238
MLT1B-int	LTR	0.0561181	0.0431622	2.3762e-32	235.212
MLT1C	LTR	0.671119	0.0308688	5.01701e-40	215.101
MLT1C-int	LTR	0.257037	0.0388834	3.96363e-34	228.837
MLT1D	LTR	0.523198	0.0317127	2.60603e-72	213.706
MLT1D-int	LTR	0.300507	0.0406135	6.47543e-31	251.138
MLT1E	LTR	0.267303	0.0519884	2.53529e-40	228.162
MLT1E1	LTR	0.466878	0.0422165	7.28948e-29	230.895
MLT1E1A	LTR	0.632096	0.04109	6.69148e-25	237.814
MLT1E1A-int	LTR	0.24389	0.0555231	8.53733e-14	248.727
MLT1E2	LTR	0.501406	0.046763	7.08445e-38	238.595
MLT1E2-int	LTR	0.0148982	0.0497277	4.58516e-26	259.835
MLT1E3	LTR	0.425887	0.064294	2.28431e-15	229.171
MLT1F	LTR	1.03445	0.0694072	0.276647	233.52
MLT1F-int	LTR	0.367188	0.0313868	5.96098e-32	245.793
MLT1F1	LTR	0.789725	0.0782903	0.0310166	227.003
MLT1F1-int	LTR	0.522494	0.0413344	9.49725e-14	245.845
MLT1F2	LTR	0.722056	0.0547093	8.75742e-15	240.159
MLT1F2-int	LTR	0.311186	0.0437262	3.60084e-22	237.593
MLT1G	LTR	0.907781	0.0570138	0.0116109	258.765
MLT1G-int	LTR	0.413487	0.0432299	1.16843e-18	275.387
MLT1G1	LTR	0.924482	0.0501938	0.0145512	261.489
MLT1G1-int	LTR	0.405066	0.0335597	1.04782e-23	272.15
MLT1G3	LTR	0.927163	0.0578316	0.0587882	257.087
MLT1G3-int	LTR	0.515974	0.0373249	2.4653e-13	275.008
MLT1H	LTR	0.909667	0.0516267	0.00986593	261.836
MLT1H-int	LTR	0.235987	0.0319067	5.72543e-44	278.837
MLT1H1	LTR	0.852879	0.0468437	1.99374e-06	268.929
MLT1H1-int	LTR	0.175482	0.0425004	1.63914e-28	281.279
MLT1H2	LTR	0.963132	0.0575311	0.182619	255.536
MLT1H2-int	LTR	0.437899	0.0377462	2.19477e-25	271.894
MLT1I	LTR	0.927584	0.049642	0.00520299	280.991
MLT1I-int	LTR	0.475573	0.0520262	2.71138e-27	306.241
MLT1J	LTR	1.10953	0.0463481	0.00073646	277.838
MLT1J-int	LTR	0.58974	0.0404994	7.72894e-25	299.678
MLT1J1	LTR	0.842869	0.0453261	1.26095e-07	268.955
MLT1J1-int	LTR	0.515337	0.0292992	1.69713e-22	288.248
MLT1J2	LTR	0.888093	0.0565551	2.16184e-05	276.236
MLT1J2-int	LTR	0.324935	0.0423916	2.01122e-34	289.941
MLT1K	LTR	1.17539	0.0460049	3.66424e-09	281.401
MLT1K-int	LTR	0.771025	0.0979734	0.00944652	312.714
MLT1L	LTR	0.990322	0.0457105	0.477661	277.096
MLT1M	LTR	1.41586	0.0536946	4.00876e-18	271.366
MLT1N2	LTR	1.01807	0.051331	0.367837	278.786
MLT2A1	LTR	-0.162351	0.0429909	1.57323e-62	91.6262
MLT2A2	LTR	-0.128307	0.0516275	6.03153e-65	133.306
MLT2B1	LTR	0.146808	0.0353639	2.53032e-75	194.033
MLT2B2	LTR	0.187506	0.0253752	2.84131e-59	184.234
MLT2B3	LTR	0.0882603	0.0455707	1.45066e-55	202.821
MLT2B4	LTR	0.364804	0.0288029	2.73556e-54	187.123
MLT2B5	LTR	0.139245	0.0539958	4.68616e-25	177.927
MLT2C1	LTR	0.349104	0.0372815	4.11368e-30	207.859
MLT2C2	LTR	0.333145	0.0256851	3.30842e-36	181.758
MLT2D	LTR	0.341691	0.0214696	3.42924e-52	187.219
MLT2E	LTR	0.420944	0.0629694	1.43593e-15	274.136
MLT2F	LTR	0.738701	0.0397404	8.55754e-14	259.477
MST-int	LTR	0.00897127	0.0660849	2.19526e-26	205.54
MSTA	LTR	0.0895586	0.0654405	5.4393e-52	148.151
MSTA-int	LTR	0.118985	0.0710779	4.69909e-44	174.522
MSTB	LTR	0.125774	0.0614335	1.62362e-52	166.415
MSTB-int	LTR	0.167224	0.0617934	3.23622e-39	183.246
MSTB1	LTR	0.292005	0.0757574	2.30902e-29	165.104
MSTB1-int	LTR	-0.0114997	0.0752116	3.58169e-28	211.605
MSTB2	LTR	0.216916	0.0751264	4.00389e-28	185.078
MSTB2-int	LTR	-0.386729	0.0511285	2.49517e-42	232.418
MSTC	LTR	0.0907926	0.0531535	1.07603e-46	160.057
MSTC-int	LTR	-0.131621	0.0746698	6.03885e-30	243.995
MSTD	LTR	0.159002	0.0468893	9.66264e-57	200.969
MSTD-int	LTR	0.0162969	0.054308	1.31411e-46	235.606
ORSL	DNA	0.467254	0.0614651	1.12002e-19	198.429
ORSL-2a	DNA	0.959692	0.0685838	0.952489	251.516
ORSL-2b	DNA	1.1504	0.0663803	0.00774598	244.257
PABL_A	LTR	0.591084	0.138342	2.24912e-05	93.2983
PABL_A-int	LTR	0.417673	0.0750682	4.02429e-15	120.677
PABL_B	LTR	0.192614	0.134977	3.62389e-11	191.467
PABL_B-int	LTR	-0.236239	0.0603414	5.03576e-27	308.708
Plat_L3	LINE	2.7718	0.147278	1.83013e-60	298.082
PRIMA4_LTR	LTR	0.26469	0.0822886	7.87951e-16	115.494
PRIMA4-int	LTR	0.333571	0.0637775	9.64959e-19	248.223
PRIMA41-int	LTR	-0.0154277	0.0728146	1.10596e-27	220.63
PRIMAX-int	LTR	0.109853	0.0623445	5.74652e-29	256
Ricksha	DNA	0.120079	0.0672771	1.12823e-23	154.808
Ricksha_0	DNA	-0.0827142	0.0534567	1.23053e-41	153.851
Ricksha_b	DNA	0.00249977	0.06245	6.55428e-25	155.9
Ricksha_c	DNA	-0.108823	0.0415821	1.27326e-49	165.934
SINE	SINE	0.370978	0.0502311	1.3695e-94	177.862
TcMar-Tigger	DNA	0.293019	0.0425278	7.39585e-75	191.432
THE1-int	LTR	-0.358563	0.0587819	2.85917e-44	176.841
THE1A	LTR	0.0528164	0.0560472	3.16536e-44	103.044
THE1A-int	LTR	-0.0936345	0.0430356	1.99839e-69	97.7678
THE1B	LTR	0.0280616	0.057443	2.0461e-62	127.544
THE1B-int	LTR	-0.05352	0.0514799	1.16686e-65	105.532
THE1C	LTR	0.0373337	0.0734544	8.40586e-45	121.82
THE1C-int	LTR	0.174981	0.0635542	6.36913e-39	122.89
THE1D	LTR	0.0726625	0.0759447	2.24891e-46	131.883
THE1D-int	LTR	0.180188	0.0620592	9.85506e-40	135.172
Tigger1	DNA	0.10681	0.0495993	1.24359e-71	140.316
Tigger10	DNA	1.2991	0.0554917	1.05426e-05	285.523
Tigger11a	DNA	1.12356	0.0490597	0.00522355	274.641
Tigger12	DNA	1.44594	0.0637934	1.1649e-06	283.408
Tigger12A	DNA	1.39521	0.0542375	4.24021e-08	283.811
Tigger12c	DNA	1.53876	0.0601531	1.39812e-15	295.16
Tigger13a	DNA	0.681688	0.0460855	2.67946e-20	267.139
Tigger14a	DNA	1.69609	0.0733168	5.94952e-20	263.432
Tigger15a	DNA	1.43869	0.0418539	3.97861e-27	281.296
Tigger16a	DNA	1.14305	0.0793427	0.0348416	273.214
Tigger16b	DNA	1.54699	0.0826567	5.06176e-12	280.529
Tigger1a_Art	DNA	-0.19281	0.0690479	2.19777e-24	160.993
Tigger2	DNA	0.0117028	0.0468804	1.86699e-58	147.5
Tigger2a	DNA	-0.00520464	0.0407986	3.06368e-59	158.862
Tigger2b_Pri	DNA	-0.136194	0.0667988	6.59339e-50	164.701
Tigger3	DNA	0.158611	0.072706	2.86482e-31	147.482
Tigger3a	DNA	0.336397	0.0741593	2.73486e-27	170.98
Tigger3b	DNA	0.0458681	0.0687486	1.31789e-54	147.101
Tigger3c	DNA	0.4043	0.0908428	2.04682e-18	169.695
Tigger3d	DNA	-0.0656819	0.0553432	4.81631e-30	195.675
Tigger4	DNA	0.024339	0.0437404	3.82986e-50	146.683
Tigger4a	DNA	0.209193	0.0604852	1.8223e-36	167.37
Tigger4b	DNA	0.0802402	0.0543421	4.58125e-43	149.327
Tigger5	DNA	0.0446607	0.0562864	6.21214e-37	189.828
Tigger6a	DNA	0.579513	0.0382594	1.40082e-16	201.577
Tigger6b	DNA	0.41096	0.0625514	1.71355e-10	198.753
Tigger7	DNA	0.405932	0.103675	6.4896e-14	180.97
Tigger8	DNA	0.963313	0.0598899	0.664312	282.187
Tigger9a	DNA	0.779772	0.0433393	2.18462e-05	257.534
Tigger9b	DNA	0.747156	0.0523752	2.26114e-07	215.601
UCON29	DNA	5.57712	0.423146	4.49043e-51	274.108
X3_LINE	LINE	2.30931	0.171908	4.61099e-19	275.125
X6B_LINE	LINE	4.92882	0.380674	3.65579e-43	245.244
X7A_LINE	LINE	1.23897	0.0412629	1.44486e-06	282.398
X7B_LINE	LINE	1.22625	0.0595156	0.000654112	272.666
X7C_LINE	LINE	1.83239	0.0702875	2.32523e-17	282.174
X8_LINE	LINE	3.57485	0.284287	2.75378e-30	242.728
Zaphod	DNA	0.472294	0.0302135	1.68828e-40	235.038
Zaphod2	DNA	0.230085	0.0456631	5.11601e-34	229.784
Zaphod3	DNA	0.495836	0.0380573	4.82327e-28	223.989
