## Supplementary material for "Functional disease architectures reveal unique biological role of transposable elements"

### Sheet: Table S12
TE_Name	TE_Family
ALLTE	ALLTE
ALINE	LINE
ALU	SINE
AluJb	SINE
AluJo	SINE
AluJr	SINE
AluJr4	SINE
AluSc	SINE
AluSc5	SINE
AluSc8	SINE
AluSg	SINE
AluSg4	SINE
AluSg7	SINE
AluSp	SINE
AluSq	SINE
AluSq10	SINE
AluSq2	SINE
AluSq4	SINE
AluSx	SINE
AluSx1	SINE
AluSx3	SINE
AluSx4	SINE
AluSz	SINE
AluSz6	SINE
AluY	SINE
AluYa5	SINE
AluYa8	SINE
AluYb8	SINE
AluYb9	SINE
AluYc	SINE
AluYc3	SINE
AluYd8	SINE
AluYf4	SINE
AluYf5	SINE
AluYg6	SINE
AluYh9	SINE
AluYk11	SINE
AluYk12	SINE
AluYk4	SINE
AmnSINE1	SINE
Arthur1	DNA
Arthur1A	DNA
Arthur1B	DNA
Arthur1C	DNA
BLACKJACK	DNA
Charlie1	DNA
Charlie10	DNA
Charlie10a	DNA
Charlie10b	DNA
Charlie11	DNA
Charlie13a	DNA
Charlie13b	DNA
Charlie14a	DNA
Charlie15a	DNA
Charlie16a	DNA
Charlie17a	DNA
Charlie18a	DNA
Charlie19a	DNA
Charlie1a	DNA
Charlie1b	DNA
Charlie20a	DNA
Charlie21a	DNA
Charlie22a	DNA
Charlie23a	DNA
Charlie24	DNA
Charlie25	DNA
Charlie26a	DNA
Charlie2a	DNA
Charlie2b	DNA
Charlie3	DNA
Charlie4a	DNA
Charlie4z	DNA
Charlie5	DNA
Charlie6	DNA
Charlie7	DNA
Charlie7a	DNA
Charlie8	DNA
Charlie9	DNA
Cheshire	DNA
CR1	LINE
CR1_Mam	LINE
DNA	DNA
ERV	LTR
ERV1	LTR
ERV3-16A3_I-int	LTR
ERV3-16A3_LTR	LTR
ERVK	LTR
ERVL	LTR
ERVL-B4-int	LTR
ERVL-E-int	LTR
ERVL-int	LTR
ERVL-MaLR	LTR
FAM	SINE
FLAM_A	SINE
FLAM_C	SINE
FordPrefect	DNA
FordPrefect_a	DNA
FRAM	SINE
HAL1	LINE
HAL1-2a_MD	LINE
HAL1-3A_ME	LINE
HAL1b	LINE
Harlequin-int	LTR
hAT-Charlie	DNA
HERV1_I-int	LTR
HERV15-int	LTR
HERV16-int	LTR
HERV17-int	LTR
HERV3-int	LTR
HERV30-int	LTR
HERV35I-int	LTR
HERV4_I-int	LTR
HERV9-int	LTR
HERVE_a-int	LTR
HERVE-int	LTR
HERVFH19-int	LTR
HERVFH21-int	LTR
HERVH-int	LTR
HERVH48-int	LTR
HERVI-int	LTR
HERVIP10F-int	LTR
HERVIP10FH-int	LTR
HERVK-int	LTR
HERVK11-int	LTR
HERVK11D-int	LTR
HERVK13-int	LTR
HERVK14-int	LTR
HERVK14C-int	LTR
HERVK22-int	LTR
HERVK3-int	LTR
HERVK9-int	LTR
HERVL-int	LTR
HERVL18-int	LTR
HERVL32-int	LTR
HERVL40-int	LTR
HERVL66-int	LTR
HERVL74-int	LTR
HERVP71A-int	LTR
HERVS71-int	LTR
HSMAR1	DNA
HSMAR2	DNA
HUERS-P1-int	LTR
HUERS-P2-int	LTR
HUERS-P3-int	LTR
HUERS-P3b-int	LTR
Kanga1	DNA
Kanga11a	DNA
Kanga1a	DNA
Kanga1b	DNA
Kanga1c	DNA
Kanga1d	DNA
Kanga2_a	DNA
L1	LINE
L1HS	LINE
L1M	LINE
L1M1	LINE
L1M2	LINE
L1M2a	LINE
L1M2a1	LINE
L1M2b	LINE
L1M2c	LINE
L1M3	LINE
L1M3a	LINE
L1M3b	LINE
L1M3c	LINE
L1M3d	LINE
L1M3de	LINE
L1M3e	LINE
L1M3f	LINE
L1M4	LINE
L1M4b	LINE
L1M4c	LINE
L1M5	LINE
L1M6	LINE
L1M7	LINE
L1MA1	LINE
L1MA10	LINE
L1MA2	LINE
L1MA3	LINE
L1MA4	LINE
L1MA4A	LINE
L1MA5	LINE
L1MA5A	LINE
L1MA6	LINE
L1MA7	LINE
L1MA8	LINE
L1MA9	LINE
L1MB1	LINE
L1MB2	LINE
L1MB3	LINE
L1MB4	LINE
L1MB5	LINE
L1MB7	LINE
L1MB8	LINE
L1MC	LINE
L1MC1	LINE
L1MC2	LINE
L1MC3	LINE
L1MC4	LINE
L1MC4a	LINE
L1MC5	LINE
L1MCa	LINE
L1MCb	LINE
L1MCc	LINE
L1MD	LINE
L1MD1	LINE
L1MD2	LINE
L1MD3	LINE
L1MDa	LINE
L1MDb	LINE
L1ME1	LINE
L1ME2	LINE
L1ME2z	LINE
L1ME3	LINE
L1ME3A	LINE
L1ME3B	LINE
L1ME3C	LINE
L1ME3D	LINE
L1ME3E	LINE
L1ME3F	LINE
L1ME4a	LINE
L1MEa	LINE
L1MEb	LINE
L1MEc	LINE
L1MEd	LINE
L1MEe	LINE
L1MEf	LINE
L1MEg	LINE
L1MEg1	LINE
L1MEg2	LINE
L1P1	LINE
L1P2	LINE
L1P3	LINE
L1P3b	LINE
L1P4	LINE
L1P4a	LINE
L1P4b	LINE
L1P4c	LINE
L1P4d	LINE
L1P4e	LINE
L1P5	LINE
L1PA10	LINE
L1PA11	LINE
L1PA12	LINE
L1PA13	LINE
L1PA14	LINE
L1PA15	LINE
L1PA15-16	LINE
L1PA16	LINE
L1PA17	LINE
L1PA2	LINE
L1PA3	LINE
L1PA4	LINE
L1PA5	LINE
L1PA6	LINE
L1PA7	LINE
L1PA8	LINE
L1PA8A	LINE
L1PB	LINE
L1PB1	LINE
L1PB2	LINE
L1PB3	LINE
L1PB4	LINE
L1PBa	LINE
L1PBa1	LINE
L1PBb	LINE
L1PREC2	LINE
L2	LINE
L2	LINE
L2a	LINE
L2b	LINE
L2c	LINE
L3	LINE
L3b	LINE
L4	LINE
L5	LINE
LFSINE_Vert	SINE
LINE	LINE
Looper	DNA
LOR1-int	LTR
LOR1a	LTR
LOR1b	LTR
LTR	LTR
LTR1	LTR
LTR10A	LTR
LTR10B	LTR
LTR10B1	LTR
LTR10C	LTR
LTR10D	LTR
LTR10E	LTR
LTR10F	LTR
LTR10G	LTR
LTR12	LTR
LTR12_	LTR
LTR12B	LTR
LTR12C	LTR
LTR12D	LTR
LTR12E	LTR
LTR12F	LTR
LTR13	LTR
LTR13_	LTR
LTR13A	LTR
LTR14	LTR
LTR14A	LTR
LTR14B	LTR
LTR14C	LTR
LTR15	LTR
LTR16A	LTR
LTR16A1	LTR
LTR16A2	LTR
LTR16B	LTR
LTR16B1	LTR
LTR16B2	LTR
LTR16C	LTR
LTR16D	LTR
LTR16D1	LTR
LTR16D2	LTR
LTR16E1	LTR
LTR16E2	LTR
LTR17	LTR
LTR18A	LTR
LTR18B	LTR
LTR19-int	LTR
LTR19A	LTR
LTR19B	LTR
LTR19C	LTR
LTR1B	LTR
LTR1C	LTR
LTR1D	LTR
LTR2	LTR
LTR21A	LTR
LTR22	LTR
LTR22A	LTR
LTR22B	LTR
LTR22C	LTR
LTR23	LTR
LTR23-int	LTR
LTR24	LTR
LTR24B	LTR
LTR24C	LTR
LTR25	LTR
LTR25-int	LTR
LTR26	LTR
LTR26B	LTR
LTR26E	LTR
LTR27	LTR
LTR27B	LTR
LTR28	LTR
LTR29	LTR
LTR2B	LTR
LTR2C	LTR
LTR3	LTR
LTR30	LTR
LTR31	LTR
LTR32	LTR
LTR33	LTR
LTR33A	LTR
LTR33A_	LTR
LTR33B	LTR
LTR33C	LTR
LTR34	LTR
LTR35	LTR
LTR35B	LTR
LTR36	LTR
LTR37A	LTR
LTR37B	LTR
LTR38	LTR
LTR38-int	LTR
LTR38B	LTR
LTR38C	LTR
LTR39	LTR
LTR39-int	LTR
LTR3A	LTR
LTR3B	LTR
LTR3B_	LTR
LTR4	LTR
LTR40a	LTR
LTR40A1	LTR
LTR40b	LTR
LTR40c	LTR
LTR41	LTR
LTR41B	LTR
LTR42	LTR
LTR43	LTR
LTR43-int	LTR
LTR43B	LTR
LTR44	LTR
LTR45	LTR
LTR45B	LTR
LTR45C	LTR
LTR46	LTR
LTR46-int	LTR
LTR47A	LTR
LTR47B	LTR
LTR48	LTR
LTR48B	LTR
LTR49	LTR
LTR49-int	LTR
LTR5_Hs	LTR
LTR50	LTR
LTR51	LTR
LTR52	LTR
LTR52-int	LTR
LTR53	LTR
LTR54	LTR
LTR54B	LTR
LTR55	LTR
LTR56	LTR
LTR57	LTR
LTR57-int	LTR
LTR59	LTR
LTR5A	LTR
LTR5B	LTR
LTR60	LTR
LTR61	LTR
LTR62	LTR
LTR64	LTR
LTR65	LTR
LTR66	LTR
LTR67B	LTR
LTR68	LTR
LTR69	LTR
LTR6A	LTR
LTR6B	LTR
LTR7	LTR
LTR70	LTR
LTR71A	LTR
LTR71B	LTR
LTR72	LTR
LTR72B	LTR
LTR73	LTR
LTR75	LTR
LTR75_1	LTR
LTR75B	LTR
LTR76	LTR
LTR77	LTR
LTR78	LTR
LTR78B	LTR
LTR79	LTR
LTR7B	LTR
LTR7C	LTR
LTR7Y	LTR
LTR8	LTR
LTR80A	LTR
LTR80B	LTR
LTR81	LTR
LTR81A	LTR
LTR81AB	LTR
LTR81B	LTR
LTR81C	LTR
LTR82A	LTR
LTR82B	LTR
LTR83	LTR
LTR84a	LTR
LTR84b	LTR
LTR85a	LTR
LTR85b	LTR
LTR85c	LTR
LTR86A1	LTR
LTR86A2	LTR
LTR86B1	LTR
LTR86B2	LTR
LTR86C	LTR
LTR87	LTR
LTR88a	LTR
LTR88b	LTR
LTR88c	LTR
LTR89	LTR
LTR8A	LTR
LTR9	LTR
LTR90A	LTR
LTR90B	LTR
LTR9B	LTR
MADE1	DNA
MADE2	DNA
Mam_R4	LINE
MamGyp-int	LTR
MamGypLTR1a	LTR
MamGypLTR1b	LTR
MamGypLTR1c	LTR
MamGypLTR1d	LTR
MamGypLTR2b	LTR
MamGypLTR2c	LTR
MamGypLTR3	LTR
MamRep1161	DNA
MamRep137	DNA
MamRep1527	LTR
MamRep1879	DNA
MamRep1894	DNA
MamRep38	DNA
MamRep4096	DNA
MamRep434	DNA
MamRep488	DNA
MamSINE1	SINE
MARNA	DNA
MER101	LTR
MER101-int	LTR
MER101B	LTR
MER102a	DNA
MER102b	DNA
MER102c	DNA
MER103C	DNA
MER104	DNA
MER105	DNA
MER106A	DNA
MER106B	DNA
MER107	DNA
MER110	LTR
MER110-int	LTR
MER110A	LTR
MER112	DNA
MER113	DNA
MER113A	DNA
MER113B	DNA
MER115	DNA
MER117	DNA
MER119	DNA
MER11A	LTR
MER11B	LTR
MER11C	LTR
MER11D	LTR
MER121	DNA
MER135	DNA
MER1A	DNA
MER1B	DNA
MER2	DNA
MER20	DNA
MER20B	DNA
MER21-int	LTR
MER21A	LTR
MER21B	LTR
MER21C	LTR
MER2B	DNA
MER3	DNA
MER30	DNA
MER30B	DNA
MER31-int	LTR
MER31A	LTR
MER31B	LTR
MER33	DNA
MER34	LTR
MER34-int	LTR
MER34A	LTR
MER34A1	LTR
MER34B	LTR
MER34B-int	LTR
MER34C	LTR
MER34C_	LTR
MER34C2	LTR
MER34D	LTR
MER39	LTR
MER39B	LTR
MER4-int	LTR
MER41-int	LTR
MER41A	LTR
MER41B	LTR
MER41C	LTR
MER41D	LTR
MER41E	LTR
MER41G	LTR
MER44A	DNA
MER44B	DNA
MER44C	DNA
MER44D	DNA
MER45A	DNA
MER45B	DNA
MER45C	DNA
MER45R	DNA
MER46C	DNA
MER47A	DNA
MER47B	DNA
MER47C	DNA
MER48	LTR
MER49	LTR
MER4A	LTR
MER4A1	LTR
MER4A1_	LTR
MER4B	LTR
MER4B-int	LTR
MER4C	LTR
MER4D	LTR
MER4D0	LTR
MER4D1	LTR
MER4E	LTR
MER4E1	LTR
MER50	LTR
MER50-int	LTR
MER50B	LTR
MER50C	LTR
MER51-int	LTR
MER51A	LTR
MER51B	LTR
MER51C	LTR
MER51D	LTR
MER51E	LTR
MER52-int	LTR
MER52A	LTR
MER52C	LTR
MER52D	LTR
MER53	DNA
MER54A	LTR
MER54B	LTR
MER57-int	LTR
MER57A-int	LTR
MER57A1	LTR
MER57B1	LTR
MER57B2	LTR
MER57C1	LTR
MER57C2	LTR
MER57D	LTR
MER57E1	LTR
MER57E3	LTR
MER57F	LTR
MER58A	DNA
MER58B	DNA
MER58C	DNA
MER58D	DNA
MER5A	DNA
MER5A1	DNA
MER5B	DNA
MER5C	DNA
MER5C1	DNA
MER6	DNA
MER61-int	LTR
MER61A	LTR
MER61B	LTR
MER61C	LTR
MER61D	LTR
MER61E	LTR
MER61F	LTR
MER63A	DNA
MER63B	DNA
MER63C	DNA
MER63D	DNA
MER65-int	LTR
MER65A	LTR
MER65B	LTR
MER65C	LTR
MER65D	LTR
MER66-int	LTR
MER66A	LTR
MER66B	LTR
MER66C	LTR
MER66D	LTR
MER67A	LTR
MER67B	LTR
MER67C	LTR
MER67D	LTR
MER68	LTR
MER68-int	LTR
MER68B	LTR
MER6A	DNA
MER6B	DNA
MER70-int	LTR
MER70A	LTR
MER70B	LTR
MER70C	LTR
MER72	LTR
MER72B	LTR
MER73	LTR
MER74A	LTR
MER74B	LTR
MER74C	LTR
MER75	DNA
MER76	LTR
MER76-int	LTR
MER77	LTR
MER77B	LTR
MER8	DNA
MER81	DNA
MER82	DNA
MER83	LTR
MER83A-int	LTR
MER83B	LTR
MER83B-int	LTR
MER83C	LTR
MER84	LTR
MER84-int	LTR
MER85	DNA
MER87	LTR
MER87B	LTR
MER88	LTR
MER89	LTR
MER89-int	LTR
MER90	LTR
MER90a	LTR
MER91A	DNA
MER91B	DNA
MER91C	DNA
MER92A	LTR
MER92B	LTR
MER92C	LTR
MER94	DNA
MER94B	DNA
MER95	LTR
MER96	DNA
MER96B	DNA
MER97a	DNA
MER97b	DNA
MER97c	DNA
MER97d	DNA
MER99	DNA
MER9a1	LTR
MER9a2	LTR
MER9a3	LTR
MERX	DNA
MIR	SINE
MIR3	SINE
MIRb	SINE
MIRc	SINE
MLT-int	LTR
MLT1-int	LTR
MLT1A	LTR
MLT1A-int	LTR
MLT1A0	LTR
MLT1A0-int	LTR
MLT1A1	LTR
MLT1A1-int	LTR
MLT1B	LTR
MLT1B-int	LTR
MLT1C	LTR
MLT1C-int	LTR
MLT1D	LTR
MLT1D-int	LTR
MLT1E	LTR
MLT1E1	LTR
MLT1E1A	LTR
MLT1E1A-int	LTR
MLT1E2	LTR
MLT1E2-int	LTR
MLT1E3	LTR
MLT1F	LTR
MLT1F-int	LTR
MLT1F1	LTR
MLT1F1-int	LTR
MLT1F2	LTR
MLT1F2-int	LTR
MLT1G	LTR
MLT1G-int	LTR
MLT1G1	LTR
MLT1G1-int	LTR
MLT1G3	LTR
MLT1G3-int	LTR
MLT1H	LTR
MLT1H-int	LTR
MLT1H1	LTR
MLT1H1-int	LTR
MLT1H2	LTR
MLT1H2-int	LTR
MLT1I	LTR
MLT1I-int	LTR
MLT1J	LTR
MLT1J-int	LTR
MLT1J1	LTR
MLT1J1-int	LTR
MLT1J2	LTR
MLT1J2-int	LTR
MLT1K	LTR
MLT1K-int	LTR
MLT1L	LTR
MLT1M	LTR
MLT1N2	LTR
MLT2A1	LTR
MLT2A2	LTR
MLT2B1	LTR
MLT2B2	LTR
MLT2B3	LTR
MLT2B4	LTR
MLT2B5	LTR
MLT2C1	LTR
MLT2C2	LTR
MLT2D	LTR
MLT2E	LTR
MLT2F	LTR
MST-int	LTR
MSTA	LTR
MSTA-int	LTR
MSTB	LTR
MSTB-int	LTR
MSTB1	LTR
MSTB1-int	LTR
MSTB2	LTR
MSTB2-int	LTR
MSTC	LTR
MSTC-int	LTR
MSTD	LTR
MSTD-int	LTR
ORSL	DNA
ORSL-2a	DNA
ORSL-2b	DNA
PABL_A	LTR
PABL_A-int	LTR
PABL_B	LTR
PABL_B-int	LTR
Plat_L3	LINE
PRIMA4_LTR	LTR
PRIMA4-int	LTR
PRIMA41-int	LTR
PRIMAX-int	LTR
Ricksha	DNA
Ricksha_0	DNA
Ricksha_b	DNA
Ricksha_c	DNA
SINE	SINE
TcMar-Tigger	DNA
THE1-int	LTR
THE1A	LTR
THE1A-int	LTR
THE1B	LTR
THE1B-int	LTR
THE1C	LTR
THE1C-int	LTR
THE1D	LTR
THE1D-int	LTR
Tigger1	DNA
Tigger10	DNA
Tigger11a	DNA
Tigger12	DNA
Tigger12A	DNA
Tigger12c	DNA
Tigger13a	DNA
Tigger14a	DNA
Tigger15a	DNA
Tigger16a	DNA
Tigger16b	DNA
Tigger1a_Art	DNA
Tigger2	DNA
Tigger2a	DNA
Tigger2b_Pri	DNA
Tigger3	DNA
Tigger3a	DNA
Tigger3b	DNA
Tigger3c	DNA
Tigger3d	DNA
Tigger4	DNA
Tigger4a	DNA
Tigger4b	DNA
Tigger5	DNA
Tigger6a	DNA
Tigger6b	DNA
Tigger7	DNA
Tigger8	DNA
Tigger9a	DNA
Tigger9b	DNA
UCON29	DNA
X3_LINE	LINE
X6B_LINE	LINE
X7A_LINE	LINE
X7B_LINE	LINE
X7C_LINE	LINE
X8_LINE	LINE
Zaphod	DNA
Zaphod2	DNA
Zaphod3	DNA
