## Supplementary material for "Functional disease architectures reveal unique biological role of transposable elements"

### Sheet: Table S25
TE	TE Class	Expected (baselineLD+Brain Chromatin) Brain Traits	Expected (baselineLD+Brain Chromatin) other Traits	Z-score	Pval
ALINE	LINE	1.226599 (0.05208088)	0.8404301 (0.04390341)	5.6692	7.17349e-09
AluYb9	SINE	0.5297626 (0.04714071)	0.307442 (0.0258702)	4.13444	1.77907e-05
Arthur1B	DNA	0.7188828 (0.01718918)	0.6179163 (0.01878208)	3.96562	3.66025e-05
BLACKJACK	DNA	0.5266906 (0.01496301)	0.2652719 (0.02086723)	10.1809	1.20712e-24
Charlie22a	DNA	1.265491 (0.03078857)	1.094576 (0.01995515)	4.65837	1.59359e-06
Charlie23a	DNA	1.265378 (0.02723788)	1.085557 (0.02093725)	5.23421	8.28475e-08
Charlie2a	DNA	0.6938354 (0.01779612)	0.5387138 (0.0194437)	5.88512	1.98887e-09
Charlie7a	DNA	1.069671 (0.02319198)	0.9356216 (0.01955523)	4.4188	4.96242e-06
Charlie7	DNA	0.7756426 (0.01810383)	0.5663562 (0.01795734)	8.20753	1.12891e-16
CR1_Hg19	NA	1.444122 (0.04249109)	1.190389 (0.02329709)	5.23606	8.20219e-08
CR1_Mam	LINE	1.655467 (0.05524978)	1.342036 (0.03413614)	4.82612	6.9608e-07
HAL1b	LINE	0.7790354 (0.02272459)	0.5212072 (0.0211605)	8.30334	5.06129e-17
Kanga11a	DNA	1.164951 (0.0411792)	0.8119557 (0.03175343)	6.78836	5.67098e-12
Kanga1a	DNA	0.7745663 (0.03676797)	0.4320635 (0.02702261)	7.50607	3.04635e-14
Kanga1	DNA	0.6189544 (0.02749876)	0.4426263 (0.02533282)	4.71605	1.20235e-06
Kanga1c	DNA	0.9773237 (0.02790064)	0.66727 (0.02577911)	8.16211	1.64608e-16
Kanga1d	DNA	0.7369079 (0.03403448)	0.4413622 (0.02911164)	6.59898	2.06991e-11
Kanga2_a	DNA	0.8393145 (0.0242778)	0.6911941 (0.01797273)	4.9036	4.70487e-07
L1M6	LINE	0.8703717 (0.01605477)	0.4237976 (0.02898951)	13.4761	1.08162e-41
L1M7	LINE	0.6238196 (0.02598786)	0.4476976 (0.02039094)	5.33175	4.86362e-08
L1MA10	LINE	0.4916875 (0.01774848)	0.2612994 (0.02227268)	8.08962	2.99266e-16
L1MA8	LINE	0.3237141 (0.02763755)	0.1649258 (0.02075064)	4.59451	2.16883e-06
L1MA9	LINE	0.2942965 (0.02475172)	0.1616539 (0.01983195)	4.1821	1.44417e-05
L1MC3	LINE	0.3996511 (0.02956253)	0.2548107 (0.02235459)	3.90795	4.65421e-05
L1ME3A	LINE	0.6495207 (0.02198942)	0.4980388 (0.01758531)	5.38003	3.72359e-08
L1ME3C	LINE	0.8133112 (0.0257952)	0.6096165 (0.02244698)	5.95696	1.28489e-09
L1ME3D	LINE	0.5988003 (0.031522)	0.3853407 (0.02155447)	5.58988	1.13614e-08
L1ME4a	LINE	1.059865 (0.02097387)	0.9240817 (0.01856131)	4.8481	6.23253e-07
L1MEd	LINE	0.6748026 (0.02660766)	0.4664312 (0.01967434)	6.29683	1.519e-10
L1MEe	LINE	0.5359366 (0.04060917)	0.3576008 (0.02167747)	3.8741	5.35089e-05
L1MEg1	LINE	0.4044861 (0.02737267)	0.2015941 (0.02099568)	5.88134	2.03475e-09
L1MEg	LINE	0.5122559 (0.02850055)	0.3285296 (0.02069196)	5.21655	9.11413e-08
L1PA8	LINE	0.1921342 (0.03680214)	0.005036766 (0.02411202)	4.25245	1.05723e-05
L3	LINE	1.296923 (0.03400634)	1.077486 (0.02027832)	5.54224	1.4931e-08
L3_Hg19	NA	1.296923 (0.03400634)	1.077486 (0.02027832)	5.54224	1.4931e-08
L4	LINE	1.173933 (0.0342907)	0.9339341 (0.01909468)	6.11483	4.83312e-10
L5	LINE	1.429886 (0.06035775)	1.133592 (0.03412202)	4.27335	9.62779e-06
LFSINE_Vert	SINE	3.67656 (0.2658911)	2.5167 (0.1371244)	3.87696	5.28849e-05
LTR16A	LTR	0.7303365 (0.01743943)	0.5970787 (0.02563749)	4.29771	8.62849e-06
LTR16E2	LTR	0.7604433 (0.02197205)	0.5268075 (0.03148874)	6.08478	5.83264e-10
LTR33A	LTR	0.8415861 (0.02585243)	0.6700406 (0.02665293)	4.61998	1.91886e-06
LTR33B	LTR	0.7425261 (0.03982138)	0.3767556 (0.03432033)	6.95775	1.72874e-12
LTR33	LTR	0.8883266 (0.02729017)	0.7209048 (0.02281803)	4.70647	1.26021e-06
LTR37A	LTR	0.7882178 (0.02430343)	0.6490377 (0.02040389)	4.38599	5.77301e-06
LTR40A1	LTR	0.4274639 (0.02985606)	0.2446343 (0.03464647)	3.99752	3.2005e-05
LTR40a	LTR	0.5045738 (0.01610874)	0.3222884 (0.02712588)	5.77795	3.7808e-09
LTR40b	LTR	0.6503179 (0.02025262)	0.5097574 (0.02366784)	4.51235	3.20572e-06
LTR68	LTR	0.3851666 (0.03610891)	0.1321125 (0.03164517)	5.27051	6.80231e-08
LTR78B	LTR	0.8530263 (0.0219033)	0.6687429 (0.02706952)	5.29228	6.03998e-08
LTR79	LTR	0.930965 (0.03407945)	0.6614761 (0.02726171)	6.17501	3.30789e-10
LTR80A	LTR	0.621479 (0.0310225)	0.1636157 (0.04061402)	8.95897	1.63866e-19
LTR80B	LTR	0.5734849 (0.02876411)	0.07742727 (0.03922267)	10.1987	1.00495e-24
LTR81C	LTR	0.8702715 (0.03359825)	0.6269069 (0.03124093)	5.30454	5.64775e-08
LTR82A	LTR	0.7584794 (0.02349803)	0.6074947 (0.02576083)	4.33018	7.44946e-06
LTR82B	LTR	0.7094654 (0.02786417)	0.5296962 (0.02897558)	4.47193	3.87582e-06
LTR86A1	LTR	0.838121 (0.03651952)	0.507065 (0.03368922)	6.66305	1.34105e-11
LTR86A2	LTR	1.016159 (0.06222285)	0.681416 (0.03913855)	4.55379	2.63441e-06
LTR86B1	LTR	0.8265204 (0.04728026)	0.4704761 (0.04403307)	5.51075	1.78659e-08
LTR86B2	LTR	0.9407413 (0.04509134)	0.6623573 (0.03772933)	4.73491	1.09577e-06
LTR89	LTR	1.076724 (0.03928707)	0.7423467 (0.02817796)	6.91613	2.32071e-12
LTR90B	LTR	1.322693 (0.07173644)	0.9644268 (0.04336707)	4.27392	9.60312e-06
MADE1	DNA	0.7738486 (0.01306451)	0.5285874 (0.02278589)	9.33776	4.91986e-21
MADE2	DNA	1.286066 (0.02699457)	1.066878 (0.02231338)	6.25845	1.94413e-10
MamGypLTR1a	LTR	0.9085049 (0.03066493)	0.7003311 (0.03097073)	4.77643	8.92162e-07
MamGypLTR1b	LTR	1.076127 (0.02392061)	0.8979108 (0.03015634)	4.63002	1.82815e-06
MamGypLTR1c	LTR	0.885952 (0.02442442)	0.7331481 (0.02578118)	4.30268	8.43737e-06
MamGypLTR2b	LTR	1.021041 (0.03028132)	0.7964909 (0.02862823)	5.38854	3.55155e-08
MamRep1161	DNA	1.336027 (0.04222012)	1.137835 (0.0274275)	3.93654	4.13324e-05
MamRep137	DNA	1.091936 (0.02434529)	0.8910198 (0.02149451)	6.18657	3.07444e-10
MamRep1527	LTR	0.838546 (0.03077902)	0.5322667 (0.02925718)	7.2124	2.74863e-13
MamRep1894	DNA	1.202347 (0.04519601)	0.9587851 (0.02890498)	4.53995	2.81345e-06
MamRep434	DNA	1.90602 (0.09989448)	1.461523 (0.047956)	4.01138	3.01825e-05
MamSINE1	SINE	1.955491 (0.08815354)	1.533745 (0.05650197)	4.02787	2.81422e-05
MARNA	DNA	1.354485 (0.03938055)	1.137229 (0.02455575)	4.6813	1.42529e-06
MER103C	DNA	1.187432 (0.03281318)	0.9353937 (0.02606342)	6.01454	9.01974e-10
MER104	DNA	1.151229 (0.028511)	0.9615358 (0.02019552)	5.42926	2.82934e-08
MER106A	DNA	0.9382528 (0.0322574)	0.7432249 (0.02424301)	4.8332	6.71792e-07
MER106B	DNA	0.8340494 (0.0305236)	0.6676818 (0.02623283)	4.13363	1.78542e-05
MER110	LTR	0.5808861 (0.02956395)	0.3365567 (0.02883205)	5.91662	1.64314e-09
MER115	DNA	0.9848075 (0.02236473)	0.8226473 (0.02193572)	5.17644	1.13082e-07
MER135	DNA	2.800676 (0.175776)	1.638156 (0.1070106)	5.64913	8.06316e-09
MER20B	DNA	0.9522071 (0.02627063)	0.8009618 (0.01842084)	4.71384	1.21549e-06
MER3	DNA	1.07668 (0.02927126)	0.9342685 (0.01712137)	4.19958	1.33704e-05
MER63C	DNA	0.7521845 (0.02511133)	0.514693 (0.0221468)	7.09306	6.55889e-13
MER67D	LTR	0.5088751 (0.03758275)	0.135308 (0.04786405)	6.13856	4.16359e-10
MER94	DNA	1.276443 (0.03718327)	0.9586214 (0.02384086)	7.19543	3.11328e-13
MER97c	DNA	0.7875573 (0.04700479)	0.5593779 (0.03613414)	3.84863	5.93905e-05
MERX	DNA	0.7900912 (0.03801351)	0.6208614 (0.02055015)	3.91621	4.49768e-05
MLT1A0	LTR	0.5760433 (0.02209769)	0.4548999 (0.02200354)	3.88475	5.12177e-05
MLT1E1A	LTR	0.6213102 (0.02425892)	0.4677984 (0.0237423)	4.52251	3.05556e-06
MLT1E2	LTR	0.5427149 (0.0215188)	0.3742847 (0.02379628)	5.24982	7.61241e-08
MLT1E	LTR	0.5330525 (0.02890678)	0.3260418 (0.02727978)	5.20827	9.53055e-08
MLT1I	LTR	0.8668882 (0.02335034)	0.6930203 (0.02797919)	4.77099	9.16623e-07
MLT1J1	LTR	0.8236345 (0.02425913)	0.6204119 (0.02896009)	5.37936	3.73753e-08
MLT1J2	LTR	0.8750827 (0.02519227)	0.6960735 (0.03145378)	4.44205	4.45526e-06
MLT1J2-int	LTR	0.4788072 (0.02678711)	0.2955722 (0.02672772)	4.84227	6.41824e-07
MLT1J-int	LTR	0.6226249 (0.02379422)	0.4502468 (0.0258125)	4.91018	4.54961e-07
MLT2B2	LTR	0.4580083 (0.01525922)	0.3200189 (0.02088687)	5.33456	4.78892e-08
Tigger12	DNA	1.243566 (0.0449772)	1.025247 (0.03377747)	3.88135	5.19399e-05
Tigger13a	DNA	0.8237481 (0.02815671)	0.6632564 (0.02220072)	4.47597	3.80325e-06
Tigger14a	DNA	1.643954 (0.0666945)	1.265942 (0.03930822)	4.88285	5.22824e-07
Tigger16b	DNA	1.605198 (0.0575774)	1.275197 (0.04037505)	4.69266	1.34836e-06
Tigger8	DNA	1.188921 (0.03018011)	1.004519 (0.0233321)	4.83392	6.69368e-07
UCON29	DNA	3.53172 (0.2515417)	2.353063 (0.1423599)	4.07795	2.27176e-05
X6B_LINE	LINE	2.70886 (0.1575554)	1.97898 (0.08424497)	4.0852	2.20194e-05
X7B_LINE	LINE	1.348856 (0.04821314)	1.112863 (0.02919121)	4.18713	1.41251e-05
X8_LINE	LINE	2.447089 (0.1352719)	1.473115 (0.07741154)	6.2492	2.0628e-10
Zaphod2	DNA	0.7401007 (0.03397206)	0.5712941 (0.01760712)	4.41167	5.12892e-06
Zaphod	DNA	0.5123224 (0.01771255)	0.3908246 (0.01889782)	4.69085	1.36034e-06
